# Characterizing Post-Mortem Brain Molecular Taxonomy of Cognitive Resilience and Translating it to Living Humans

**DOI:** 10.1101/2025.08.13.670106

**Authors:** Caio M. P. F. Batalha, Lei Yu, Andrea R. Zammit, Victoria N. Poole, Aron S. Buchman, Katia de Paiva Lopes, Ricardo Vialle, Peter Abadir, Lolita Nidadavolu, Tony Wyss-Coray, Nick T. Seyfried, Yanling Wang, Shinya Tasaki, Philip L. De Jager, Yasser Iturria-Medina, David A. Bennett

## Abstract

Here, we define cognitive resilience as slower or faster cognitive decline after we regress out the effects of common brain neuropathologies. Its understanding could provide important insights into the biology underlying cognitive health, enabling the development of more effective strategies to prevent cognitive decline and dementia. However, this requires the development of a practical method to quantify resilience and measure it in living individuals, as well as identifying heterogenous pathways associated with resilience in different individuals. Here, we approach this problem by using a data-driven framework to quantify and characterize molecular signatures underlying cognitive resilience. Using multimodal contrastive trajectory inference (mcTI) on bulk RNA sequencing and tandem mass tag (TMT) proteomic data from 898 post-mortem brain samples from the Religious Orders Study and the Rush Memory and Aging Project (ROSMAP), we derived individual-level molecular pseudotime values reflecting the molecular path from high to low resilience across individuals. Additionally, we identified two distinct molecular subtypes of resilience, each characterized by unique transcriptomic and proteomic signatures, and differing associations with several phenotypes. To translate our brain-derived pseudotime and subtypes to living individuals, we developed prediction models with paired genetics, ante-mortem blood omics, clinical, psychosocial, imaging and device data from the same individuals, demonstrating the potential to predict brain molecular resilience profiles in living persons. Our findings establish a framework for quantifying resilience based on multi- level molecular signatures, identify molecularly distinct resilience subtypes, and demonstrate the feasibility of translating brain-derived molecular profiles to living individuals—laying the groundwork for the development of targeted resilience-promoting interventions in cognitive aging.
