## Supplementary material for "Characterizing Post-Mortem Brain Molecular Taxonomy of Cognitive Resilience and Translating it to Living Humans": File S2 - GO enrichment of top features associated with pseudotime

### Sheet: Description
BP	Biological Process GO terms
CC	Cellular Component GO terms
number_in_list	Observed number of features in the input list annotated to the term
number_in_reference	Number of features annotated to the term in the background list
expected	Expected number of features in the input list annotated to the term given chance
fold_enrichment	Fold enrichment
pValue	P-value
fdr	FDR-adjusted p-value
plus_minus	Whether the term is over or under represented; only overrepresented terms are included in the lists
term.id	Term's GO ID
term.label	Term's description

### Sheet: RNA Positive BP
number_in_list	fold_enrichment	fdr	expected	number_in_reference	pValue	plus_minus	term.id	term.label
172	1.53304	7.4529e-06	112.195	3376	5.21255e-10	+	GO:0019219	regulation of nucleobase-containing compound metabolic process
125	1.7004	5.07808e-06	73.5119	2212	7.10321e-10	+	GO:0006357	regulation of transcription by RNA polymerase II
211	1.42772	4.46388e-06	147.788	4447	9.36609e-10	+	GO:0080090	regulation of primary metabolic process
151	1.5804	4.62237e-06	95.5455	2875	1.29315e-09	+	GO:0006355	regulation of DNA-templated transcription
151	1.57656	5.37519e-06	95.7782	2882	1.8797e-09	+	GO:2001141	regulation of RNA biosynthetic process
158	1.53166	1.26385e-05	103.156	3104	5.30362e-09	+	GO:0051252	regulation of RNA metabolic process
203	1.41462	1.60641e-05	143.501	4318	7.86467e-09	+	GO:0009889	regulation of biosynthetic process
71	2.02888	1.80951e-05	34.9946	1053	1.01245e-08	+	GO:0045892	negative regulation of DNA-templated transcription
197	1.41983	1.64206e-05	138.749	4175	1.03361e-08	+	GO:0010556	regulation of macromolecule biosynthetic process
71	2.02121	1.5784e-05	35.1275	1057	1.10393e-08	+	GO:1902679	negative regulation of RNA biosynthetic process
220	1.37342	1.67092e-05	160.184	4820	1.2855e-08	+	GO:0060255	regulation of macromolecule metabolic process
235	1.34077	3.15186e-05	175.272	5274	2.64529e-08	+	GO:0019222	regulation of metabolic process
100	1.72438	3.60628e-05	57.992	1745	3.27889e-08	+	GO:0010558	negative regulation of macromolecule biosynthetic process
191	1.41002	3.74565e-05	135.459	4076	3.66758e-08	+	GO:0010468	regulation of gene expression
55	2.13269	8.8886e-05	25.789	776	9.32501e-08	+	GO:0000122	negative regulation of transcription by RNA polymerase II
72	1.89214	0.000104518	38.0521	1145	1.16959e-07	+	GO:0051253	negative regulation of RNA metabolic process
100	1.66613	0.000149869	60.0192	1806	1.78191e-07	+	GO:0009890	negative regulation of biosynthetic process
76	1.82511	0.000187997	41.6412	1253	2.36673e-07	+	GO:0045934	negative regulation of nucleobase-containing compound metabolic process
197	1.36428	0.000204177	144.398	4345	2.71322e-07	+	GO:0048519	negative regulation of biological process
63	1.93636	0.000298226	32.5353	979	4.17157e-07	+	GO:0006325	chromatin organization
93	1.66176	0.000498978	55.9648	1684	7.32867e-07	+	GO:0045935	positive regulation of nucleobase-containing compound metabolic process
80	1.73431	0.000563319	46.1277	1388	8.66766e-07	+	GO:0045893	positive regulation of DNA-templated transcription
80	1.73182	0.000556515	46.1942	1390	8.9522e-07	+	GO:1902680	positive regulation of RNA biosynthetic process
56	1.97777	0.000568431	28.3147	852	9.54143e-07	+	GO:0006338	chromatin remodeling
84	1.68957	0.000771225	49.7169	1496	1.34848e-06	+	GO:0051254	positive regulation of RNA metabolic process
62	1.87309	0.000808945	33.1003	996	1.47101e-06	+	GO:0045944	positive regulation of transcription by RNA polymerase II
188	1.35141	0.000862723	139.114	4186	1.62914e-06	+	GO:0048523	negative regulation of cellular process
108	1.55565	0.000939631	69.4242	2089	1.84009e-06	+	GO:0010605	negative regulation of macromolecule metabolic process
114	1.50188	0.00220678	75.9047	2284	4.47591e-06	+	GO:0009892	negative regulation of metabolic process
361	1.14621	0.00497807	314.951	9477	1.0445e-05	+	GO:0065007	biological regulation
13	4.2519	0.00482776	3.05746	92	1.04672e-05	+	GO:0030183	B cell differentiation
202	1.27775	0.0109565	158.09	4757	2.45214e-05	+	GO:0051716	cellular response to stimulus
5	12.5377	0.0112343	0.398799	12	2.5929e-05	+	GO:0010273	detoxification of copper ion
5	12.5377	0.0109039	0.398799	12	2.5929e-05	+	GO:1990169	stress response to copper ion
6	9.02711	0.0139104	0.664665	20	3.40511e-05	+	GO:0071280	cellular response to copper ion
6	9.02711	0.013524	0.664665	20	3.40511e-05	+	GO:0071276	cellular response to cadmium ion
124	1.4128	0.0131843	87.769	2641	3.4118e-05	+	GO:0010604	positive regulation of macromolecule metabolic process
6	8.59725	0.0174361	0.697898	21	4.63401e-05	+	GO:0071294	cellular response to zinc ion
122	1.40062	0.0204184	87.1043	2621	5.56944e-05	+	GO:0042221	response to chemical
347	1.1374	0.0293211	305.081	9180	8.20284e-05	+	GO:0050789	regulation of biological process
69	1.61198	0.0292217	42.8044	1288	8.37942e-05	+	GO:1901700	response to oxygen-containing compound
12	3.61084	0.0399105	3.32332	100	0.000117236	+	GO:0097191	extrinsic apoptotic signaling pathway
79	1.53364	0.0407946	51.5115	1550	0.000122686	+	GO:0035556	intracellular signal transduction

### Sheet: RNA Negative BP
No enriched terms

### Sheet: RNA Positive CC
number_in_list	fold_enrichment	fdr	expected	number_in_reference	pValue	plus_minus	term.id	term.label
93	1.82663	1.3502e-05	50.9133	1532	6.95977e-09	+	GO:0005694	chromosome
66	1.95854	0.00013881	33.6985	1014	1.43103e-07	+	GO:0000785	chromatin
268	1.22706	0.0041284	218.409	6572	6.38412e-06	+	GO:0005634	nucleus
168	1.32682	0.0129518	126.619	3810	2.67047e-05	+	GO:0005654	nucleoplasm
3	30.0904	0.0141585	0.0996997	3	3.64909e-05	+	GO:0005899	insulin receptor complex
176	1.28354	0.033274	137.12	4126	0.000102909	+	GO:0031981	nuclear lumen

### Sheet: RNA Negative CC
number_in_list	fold_enrichment	fdr	expected	number_in_reference	pValue	plus_minus	term.id	term.label
45	2.70839	2.34096e-06	16.615	504	1.20668e-09	+	GO:0019866	organelle inner membrane
41	2.72143	5.77761e-06	15.0656	457	5.9563e-09	+	GO:0005743	mitochondrial inner membrane
56	2.24103	8.70048e-06	24.9885	758	1.34543e-08	+	GO:0005740	mitochondrial envelope
52	2.2092	3.49316e-05	23.5379	714	7.20238e-08	+	GO:0031966	mitochondrial membrane
95	1.69613	8.81509e-05	56.0097	1699	2.27193e-07	+	GO:0005739	mitochondrion
73	1.85459	8.81116e-05	39.3618	1194	2.7251e-07	+	GO:0031967	organelle envelope
11	5.38184	0.00137567	2.04391	62	4.96374e-06	+	GO:0099023	vesicle tethering complex
4	17.3337	0.00915037	0.230764	7	3.77335e-05	+	GO:0033263	CORVET complex
5	10.1113	0.0187747	0.494494	15	8.70989e-05	+	GO:0030008	TRAPP complex
8	5.16324	0.0259101	1.54942	47	0.000133557	+	GO:0030118	clathrin coat
5	8.92177	0.0299679	0.560427	17	0.000169921	+	GO:0012510	trans-Golgi network transport vesicle membrane
16	2.78933	0.0339799	5.73614	174	0.000210185	+	GO:0098798	mitochondrial protein-containing complex
32	1.9531	0.043436	16.3843	497	0.000291066	+	GO:0005759	mitochondrial matrix
4	11.0305	0.044362	0.362629	11	0.000320138	+	GO:1990071	TRAPPII protein complex
145	1.30131	0.0468292	111.426	3380	0.000362081	+	GO:0031090	organelle membrane

### Sheet: Protein Positive BP
number_in_list	fold_enrichment	fdr	expected	number_in_reference	pValue	plus_minus	term.id	term.label
113	1.61972	0.0012373	69.7651	1356	9.43853e-08	+	GO:0048584	positive regulation of response to stimulus
21	3.71063	0.000982409	5.65941	110	1.49883e-07	+	GO:0006959	humoral immune response
95	1.69402	0.000818983	56.0796	1090	1.87425e-07	+	GO:0002376	immune system process
89	1.71784	0.000767431	51.8093	1007	2.34169e-07	+	GO:0009605	response to external stimulus
271	1.24877	0.00278098	217.013	4218	1.06071e-06	+	GO:0050896	response to stimulus
31	2.53166	0.00346962	12.2449	238	1.58805e-06	+	GO:0002253	activation of immune response
8	8.18385	0.00397793	0.977535	19	2.12415e-06	+	GO:0071280	cellular response to copper ion
43	2.06364	0.00838912	20.8369	405	5.11961e-06	+	GO:0045087	innate immune response
11	5.09055	0.00873578	2.16087	42	5.99756e-06	+	GO:0006956	complement activation
6	10.6018	0.00874462	0.565941	11	6.6707e-06	+	GO:0010273	detoxification of copper ion
6	10.6018	0.00794965	0.565941	11	6.6707e-06	+	GO:1990169	stress response to copper ion
62	1.74648	0.0158412	35.4999	690	1.4501e-05	+	GO:1902533	positive regulation of intracellular signal transduction
39	2.0825	0.0152408	18.7275	364	1.51141e-05	+	GO:0043408	regulation of MAPK cascade
143	1.38625	0.0148774	103.156	2005	1.58886e-05	+	GO:0006950	response to stress
7	7.5587	0.0145386	0.926086	18	1.77448e-05	+	GO:0031638	zymogen activation
44	1.94809	0.0151524	22.5862	439	1.96499e-05	+	GO:0140546	defense response to symbiont
8	6.21973	0.0168217	1.28623	25	2.30979e-05	+	GO:0046688	response to copper ion
50	1.85819	0.0161461	26.9079	523	2.34019e-05	+	GO:0098542	defense response to other organism
40	2.01939	0.0175463	19.8079	385	2.67698e-05	+	GO:0050778	positive regulation of immune response
15	3.39011	0.0175694	4.42463	86	2.81453e-05	+	GO:0042147	retrograde transport, endosome to Golgi
6	8.32999	0.0226179	0.720289	14	3.79582e-05	+	GO:0097501	stress response to metal ion
10	4.62777	0.0224611	2.16087	42	3.94085e-05	+	GO:0030072	peptide hormone secretion
63	1.67283	0.0215342	37.6608	732	3.94249e-05	+	GO:0006952	defense response
78	1.58418	0.0208443	49.2369	957	3.97518e-05	+	GO:0009967	positive regulation of signal transduction
359	1.13941	0.0201622	315.075	6124	3.99891e-05	+	GO:0050789	regulation of biological process
62	1.69014	0.0212183	36.6833	713	4.37023e-05	+	GO:0051707	response to other organism
62	1.68778	0.0206971	36.7347	714	4.42076e-05	+	GO:0043207	response to external biotic stimulus
33	2.11686	0.022167	15.5891	303	4.90382e-05	+	GO:0032940	secretion by cell
134	1.37224	0.0213833	97.6506	1898	5.0567e-05	+	GO:0042221	response to chemical
63	1.67054	0.0225701	37.7123	733	5.50951e-05	+	GO:0009607	response to biotic stimulus
7	6.47888	0.0224986	1.08043	21	5.6637e-05	+	GO:0006882	intracellular zinc ion homeostasis
29	2.24567	0.0221729	12.9137	251	5.75085e-05	+	GO:0043410	positive regulation of MAPK cascade
8	5.55333	0.0216794	1.44058	28	5.78823e-05	+	GO:0032872	regulation of stress-activated MAPK cascade
61	1.67937	0.0215971	36.3231	706	5.93101e-05	+	GO:0006955	immune response
6	7.77466	0.0214436	0.771738	15	6.05244e-05	+	GO:0071294	cellular response to zinc ion
10	4.41742	0.0208916	2.26376	44	6.05601e-05	+	GO:0002790	peptide secretion
369	1.12769	0.0241311	327.217	6360	7.17915e-05	+	GO:0065007	biological regulation
57	1.69402	0.0235505	33.6478	654	7.18606e-05	+	GO:1901701	cellular response to oxygen-containing compound
211	1.24654	0.0240106	169.268	3290	7.5096e-05	+	GO:0051716	cellular response to stimulus
7	6.18439	0.0247861	1.13188	22	7.94122e-05	+	GO:0002920	regulation of humoral immune response
6	7.28874	0.0282453	0.823187	16	9.265e-05	+	GO:0071276	cellular response to cadmium ion
6	7.28874	0.0276034	0.823187	16	9.265e-05	+	GO:0032482	Rab protein signal transduction
6	7.28874	0.02699	0.823187	16	9.265e-05	+	GO:0061687	detoxification of inorganic compound
8	5.18311	0.0283564	1.54348	30	9.95037e-05	+	GO:0070302	regulation of stress-activated protein kinase signaling cascade
162	1.30167	0.0305791	124.456	2419	0.000109636	+	GO:0048583	regulation of response to stimulus
12	3.53394	0.0318851	3.39565	66	0.000116751	+	GO:0032456	endocytic recycling
5	8.83484	0.033736	0.565941	11	0.000126101	+	GO:2001140	positive regulation of phospholipid transport
5	8.83484	0.0330612	0.565941	11	0.000126101	+	GO:2001138	regulation of phospholipid transport
8	5.01591	0.0329382	1.59493	31	0.000128144	+	GO:0006958	complement activation, classical pathway
89	1.47978	0.0329073	60.1441	1169	0.000130535	+	GO:0070887	cellular response to chemical stimulus
10	4.0493	0.0328002	2.46956	48	0.000132612	+	GO:0046879	hormone secretion
83	1.50069	0.0322095	55.3079	1075	0.000132681	+	GO:0010647	positive regulation of cell communication
11	3.68626	0.0359876	2.98405	58	0.000150989	+	GO:0015833	peptide transport
35	1.96613	0.0360841	17.8014	346	0.000154147	+	GO:0140352	export from cell
8	4.85916	0.0375468	1.64637	32	0.000163259	+	GO:0002455	humoral immune response mediated by circulating immunoglobulin
26	2.21646	0.0409315	11.7304	228	0.000181099	+	GO:0016197	endosomal transport
83	1.49098	0.0412854	55.668	1082	0.000185814	+	GO:0023056	positive regulation of signaling
35	1.90555	0.0455677	18.3674	357	0.00021204	+	GO:0046903	secretion

### Sheet: Protein Negative BP
number_in_list	fold_enrichment	fdr	expected	number_in_reference	pValue	plus_minus	term.id	term.label
29	3.96848	1.55574e-06	7.30759	144	1.18677e-10	+	GO:0009060	aerobic respiration
32	3.62401	1.00908e-06	8.83001	174	1.53953e-10	+	GO:0016054	organic acid catabolic process
32	3.62401	6.72721e-07	8.83001	174	1.53953e-10	+	GO:0046395	carboxylic acid catabolic process
62	2.32271	9.40396e-07	26.693	526	2.86947e-10	+	GO:0019752	carboxylic acid metabolic process
36	3.16696	1.22088e-06	11.3674	224	5.58797e-10	+	GO:0015980	energy derivation by oxidation of organic compounds
30	3.58282	1.46111e-06	8.37328	165	7.80209e-10	+	GO:0045333	cellular respiration
62	2.25831	1.59881e-06	27.4542	541	9.75701e-10	+	GO:0043436	oxoacid metabolic process
20	5.0527	1.46795e-06	3.95828	78	1.1198e-09	+	GO:0019646	aerobic electron transport chain
62	2.24585	1.39288e-06	27.6065	544	1.16879e-09	+	GO:0006082	organic acid metabolic process
101	1.80277	2.59319e-06	56.0249	1104	2.37381e-09	+	GO:0044281	small molecule metabolic process
20	4.80623	2.92735e-06	4.16127	82	2.90301e-09	+	GO:0042775	mitochondrial ATP synthesis coupled electron transport
20	4.80623	2.71825e-06	4.16127	82	2.90301e-09	+	GO:0042773	ATP synthesis coupled electron transport
37	2.92813	2.64801e-06	12.636	249	3.02999e-09	+	GO:0044282	small molecule catabolic process
45	2.55547	3.98862e-06	17.6093	347	4.86825e-09	+	GO:0032787	monocarboxylic acid metabolic process
41	2.69309	4.0405e-06	15.2242	300	5.2398e-09	+	GO:0006091	generation of precursor metabolites and energy
34	3.00443	5.04015e-06	11.3166	223	6.92065e-09	+	GO:0044248	cellular catabolic process
21	4.31059	6.62804e-06	4.87173	96	9.60659e-09	+	GO:0022904	respiratory electron transport chain
22	4.08983	7.85127e-06	5.3792	106	1.19784e-08	+	GO:0006119	oxidative phosphorylation
14	6.26994	1.10373e-05	2.23288	44	1.76813e-08	+	GO:0006120	mitochondrial electron transport, NADH to ubiquinone
15	5.57704	1.93287e-05	2.6896	53	3.24382e-08	+	GO:0006635	fatty acid beta-oxidation
21	4.01763	2.04563e-05	5.22696	103	3.58909e-08	+	GO:0022900	electron transport chain
24	3.40239	6.06677e-05	7.05386	139	1.11071e-07	+	GO:1902600	proton transmembrane transport
6	16.8905	5.83229e-05	0.35523	7	1.11227e-07	+	GO:0006086	pyruvate decarboxylation to acetyl-CoA
22	3.46817	0.00012947	6.3434	125	2.66663e-07	+	GO:0030258	lipid modification
29	2.81508	0.000165959	10.3017	203	3.79797e-07	+	GO:0006520	amino acid metabolic process
42	2.31182	0.00017004	18.1675	358	4.02109e-07	+	GO:0006412	translation
69	1.83741	0.000215858	37.5529	740	5.26924e-07	+	GO:0006629	lipid metabolic process
15	4.34681	0.000438153	3.45081	68	1.13641e-06	+	GO:0019395	fatty acid oxidation
17	3.89528	0.000429938	4.36426	86	1.1479e-06	+	GO:0072329	monocarboxylic acid catabolic process
90	1.63456	0.000592744	55.0607	1085	1.6278e-06	+	GO:0006796	phosphate-containing compound metabolic process
36	2.3183	0.000720769	15.5286	306	2.03436e-06	+	GO:0007005	mitochondrion organization
15	4.16314	0.000702005	3.60305	71	2.03495e-06	+	GO:0034440	lipid oxidation
7	9.85277	0.000702742	0.71046	14	2.0907e-06	+	GO:0006085	acetyl-CoA biosynthetic process
90	1.63155	0.000749737	55.1622	1087	2.2877e-06	+	GO:0006793	phosphorus metabolic process
15	4.04908	0.000941633	3.70454	73	2.94507e-06	+	GO:0009062	fatty acid catabolic process
9	6.82115	0.000933795	1.31943	26	2.99179e-06	+	GO:0009081	branched-chain amino acid metabolic process
16	3.75343	0.00117754	4.26276	84	3.95238e-06	+	GO:0009063	amino acid catabolic process
7	8.62117	0.00185696	0.811955	16	6.37449e-06	+	GO:1901028	regulation of mitochondrial outer membrane permeabilization involved in apoptotic signaling pathway
8	7.16565	0.00201659	1.11644	22	7.07629e-06	+	GO:0009083	branched-chain amino acid catabolic process
21	2.95583	0.00200212	7.1046	140	7.17823e-06	+	GO:0006839	mitochondrial transport
30	2.41292	0.00239809	12.4331	245	8.78086e-06	+	GO:0030900	forebrain development
26	2.56172	0.00240668	10.1494	200	8.99589e-06	+	GO:0072522	purine-containing compound biosynthetic process
25	2.59283	0.00272377	9.64196	190	1.08045e-05	+	GO:0016042	lipid catabolic process
21	2.87372	0.00277911	7.30759	144	1.1236e-05	+	GO:0140053	mitochondrial gene expression
6	9.85277	0.00286255	0.608966	12	1.17917e-05	+	GO:0036376	sodium ion export across plasma membrane
10	5.18567	0.00305645	1.92839	38	1.35231e-05	+	GO:0046902	regulation of mitochondrial membrane permeability
5	12.316	0.00355469	0.405977	8	1.62698e-05	+	GO:0010248	establishment or maintenance of transmembrane electrochemical gradient
10	5.0527	0.00373303	1.97914	39	1.73709e-05	+	GO:0071616	acyl-CoA biosynthetic process
10	5.0527	0.00367282	1.97914	39	1.73709e-05	+	GO:0035384	thioester biosynthetic process
16	3.35413	0.00369172	4.77023	94	1.77419e-05	+	GO:0007006	mitochondrial membrane organization
8	6.30577	0.0042823	1.26868	25	2.09068e-05	+	GO:0006084	acetyl-CoA metabolic process
6	9.09486	0.00422756	0.659713	13	2.0962e-05	+	GO:0006883	intracellular sodium ion homeostasis
64	1.70196	0.00481215	37.6037	741	2.45949e-05	+	GO:0019637	organophosphate metabolic process
27	2.40746	0.00531668	11.2151	221	2.79847e-05	+	GO:0006631	fatty acid metabolic process
24	2.50229	0.00550828	9.59121	189	2.94134e-05	+	GO:0046394	carboxylic acid biosynthetic process
4	15.7644	0.00580988	0.253736	5	3.1467e-05	+	GO:0000960	regulation of mitochondrial RNA catabolic process
4	15.7644	0.00572918	0.253736	5	3.1467e-05	+	GO:1990049	retrograde neuronal dense core vesicle transport
15	3.3589	0.00570914	4.46575	88	3.17924e-05	+	GO:0010821	regulation of mitochondrion organization
14	3.53689	0.00566852	3.95828	78	3.19987e-05	+	GO:0021761	limbic system development
24	2.48912	0.00561132	9.64196	190	3.21038e-05	+	GO:0016053	organic acid biosynthetic process
5	10.9475	0.00597209	0.456725	9	3.5079e-05	+	GO:0000301	retrograde transport, vesicle recycling within Golgi
6	8.44523	0.00590166	0.71046	14	3.51155e-05	+	GO:0035795	negative regulation of mitochondrial membrane permeability
44	1.91824	0.00617717	22.9377	452	3.72261e-05	+	GO:0090407	organophosphate biosynthetic process
297	1.17852	0.00759609	252.01	4966	4.6936e-05	+	GO:0008152	metabolic process
12	3.81397	0.00864877	3.14632	62	5.41002e-05	+	GO:0042776	proton motive force-driven mitochondrial ATP synthesis
6	7.88221	0.00874346	0.761208	15	5.60265e-05	+	GO:0030007	intracellular potassium ion homeostasis
33	2.07096	0.00997157	15.9346	314	6.46566e-05	+	GO:0044283	small molecule biosynthetic process
10	4.37901	0.0100943	2.28362	45	6.62224e-05	+	GO:0090559	regulation of membrane permeability
5	9.85277	0.0101305	0.507472	10	6.72328e-05	+	GO:1902001	fatty acid transmembrane transport
6	7.38958	0.0126403	0.811955	16	8.58177e-05	+	GO:1905709	negative regulation of membrane permeability
28	2.22482	0.0126449	12.5853	248	8.77782e-05	+	GO:1901293	nucleoside phosphate biosynthetic process
8	5.25481	0.0128742	1.52242	30	9.03523e-05	+	GO:1990573	potassium ion import across plasma membrane
16	2.91934	0.0143755	5.48069	108	0.000101985	+	GO:0032543	mitochondrial translation
5	8.95706	0.0163003	0.558219	11	0.000118127	+	GO:0086064	cell communication by electrical coupling involved in cardiac conduction
3	19.7055	0.0177454	0.152242	3	0.000129953	+	GO:0140021	mitochondrial ADP transmembrane transport
13	3.28426	0.0182032	3.95828	78	0.000134695	+	GO:0006754	ATP biosynthetic process
12	3.47745	0.0184839	3.45081	68	0.000138182	+	GO:0015986	proton motive force-driven ATP synthesis
4	11.2603	0.0263373	0.35523	7	0.000202919	+	GO:0042760	very long-chain fatty acid catabolic process
12	3.23927	0.0355954	3.70454	73	0.000276965	+	GO:0006637	acyl-CoA metabolic process
12	3.23927	0.0352499	3.70454	73	0.000276965	+	GO:0035383	thioester metabolic process
13	3.01379	0.0407292	4.31351	85	0.000326231	+	GO:0009206	purine ribonucleoside triphosphate biosynthetic process
6	5.91166	0.0431654	1.01494	20	0.000349038	+	GO:0055078	sodium ion homeostasis
13	2.97874	0.0449547	4.36426	86	0.000366935	+	GO:0009145	purine nucleoside triphosphate biosynthetic process
15	2.71177	0.0458504	5.53144	109	0.000381242	+	GO:0170039	proteinogenic amino acid metabolic process
4	9.85277	0.0464259	0.405977	8	0.000389568	+	GO:0009448	gamma-aminobutyric acid metabolic process
41	1.77566	0.046962	23.09	455	0.000397649	+	GO:0007420	brain development
264	1.17353	0.0466364	224.962	4433	0.000398449	+	GO:0044238	primary metabolic process

### Sheet: Protein Positive CC
number_in_list	fold_enrichment	fdr	expected	number_in_reference	pValue	plus_minus	term.id	term.label
219	1.50252	2.35026e-09	145.756	2833	1.29348e-12	+	GO:0031982	vesicle
163	1.61066	3.34139e-08	101.201	1967	3.67792e-11	+	GO:0005615	extracellular space
69	2.19497	1.96143e-07	31.4355	611	3.23847e-10	+	GO:0030141	secretory granule
181	1.51313	1.66587e-07	119.619	2325	3.66731e-10	+	GO:0005576	extracellular region
149	1.60536	1.61127e-07	92.8144	1804	4.43389e-10	+	GO:0031410	cytoplasmic vesicle
149	1.60092	2.01121e-07	93.0716	1809	6.6413e-10	+	GO:0097708	intracellular vesicle
79	1.99934	3.67717e-07	39.513	768	1.41663e-09	+	GO:0099503	secretory vesicle
126	1.53543	5.62014e-05	82.0615	1595	2.47447e-07	+	GO:0070062	extracellular exosome
127	1.52656	7.72055e-05	83.1934	1617	3.82416e-07	+	GO:1903561	extracellular vesicle
127	1.52562	7.00278e-05	83.2448	1618	3.85404e-07	+	GO:0043230	extracellular organelle
127	1.52562	6.36617e-05	83.2448	1618	3.85404e-07	+	GO:0065010	extracellular membrane-bounded organelle
24	3.08927	0.000106035	7.76883	151	7.00286e-07	+	GO:0009897	external side of plasma membrane
80	1.68831	0.000259211	47.3847	921	2.13988e-06	+	GO:0012506	vesicle membrane
72	1.74711	0.000264753	41.2108	801	2.33135e-06	+	GO:0005768	endosome
79	1.69481	0.000277162	46.613	906	2.59315e-06	+	GO:0030659	cytoplasmic vesicle membrane
28	2.55505	0.000407223	10.9587	213	4.25825e-06	+	GO:0030667	secretory granule membrane
13	4.21127	0.000732325	3.08695	60	8.46386e-06	+	GO:0000502	proteasome complex
19	3.02702	0.00112922	6.2768	122	1.36724e-05	+	GO:0072562	blood microparticle
7	7.5587	0.00140184	0.926086	18	1.77448e-05	+	GO:0005839	proteasome core complex
44	1.9615	0.00135987	22.4319	436	1.7962e-05	+	GO:0009986	cell surface
15	3.47083	0.00147069	4.32173	84	2.10446e-05	+	GO:1905369	endopeptidase complex
38	2.05165	0.00158842	18.5217	360	2.44776e-05	+	GO:0030133	transport vesicle
36	2.03407	0.00290723	17.6985	344	4.96004e-05	+	GO:0005769	early endosome
43	1.86557	0.00378789	23.0492	448	6.67103e-05	+	GO:0010008	endosome membrane
5	9.71832	0.00395416	0.514492	10	7.18147e-05	+	GO:0031588	nucleotide-activated protein kinase complex
205	1.25142	0.00429423	163.814	3184	8.03542e-05	+	GO:0012505	endomembrane system
5	8.0986	0.0107493	0.61739	12	0.000207058	+	GO:0042583	chromaffin granule
28	2.02315	0.0183564	13.8398	269	0.000363693	+	GO:0060205	cytoplasmic vesicle lumen
28	2.01565	0.0181186	13.8913	270	0.000378925	+	GO:0031983	vesicle lumen
15	2.67477	0.0205393	5.60796	109	0.000440854	+	GO:1905368	peptidase complex
27	1.9655	0.0295871	13.7369	267	0.000667622	+	GO:0034774	secretory granule lumen
4	7.77466	0.0490672	0.514492	10	0.00113419	+	GO:0019774	proteasome core complex, beta-subunit complex

### Sheet: Protein Negative CC
number_in_list	fold_enrichment	fdr	expected	number_in_reference	pValue	plus_minus	term.id	term.label
164	2.19844	1.09006e-21	74.5983	1470	5.99922e-25	+	GO:0005739	mitochondrion
74	3.14948	2.08151e-16	23.4959	463	2.29115e-19	+	GO:0005759	mitochondrial matrix
88	2.70951	9.2143e-16	32.4782	640	1.52135e-18	+	GO:0031966	mitochondrial membrane
91	2.64484	8.19783e-16	34.4066	678	1.8047e-18	+	GO:0005740	mitochondrial envelope
27	7.49365	7.47684e-15	3.60305	71	2.05747e-17	+	GO:0015935	small ribosomal subunit
35	5.22495	5.39275e-14	6.69863	132	1.78076e-16	+	GO:1990204	oxidoreductase complex
63	2.94881	9.79717e-13	21.3646	421	3.77436e-15	+	GO:0005743	mitochondrial inner membrane
65	2.79054	4.56208e-12	23.2929	459	2.00862e-14	+	GO:0019866	organelle inner membrane
103	1.95348	2.56402e-09	52.7263	1039	1.27002e-11	+	GO:0031967	organelle envelope
36	3.31495	2.72335e-08	10.8599	214	1.49881e-10	+	GO:0005840	ribosome
11	11.4085	4.45567e-08	0.964196	19	2.69743e-10	+	GO:0045240	alpha-ketoacid dehydrogenase complex
31	3.49069	1.19962e-07	8.88075	175	7.92267e-10	+	GO:0044391	ribosomal subunit
13	8.00537	2.53923e-07	1.62391	32	1.81673e-09	+	GO:0000314	organellar small ribosomal subunit
13	8.00537	2.35785e-07	1.62391	32	1.81673e-09	+	GO:0005763	mitochondrial small ribosomal subunit
14	7.07378	3.55558e-07	1.97914	39	2.93526e-09	+	GO:0022627	cytosolic small ribosomal subunit
447	1.12668	3.80716e-07	396.741	7818	3.35248e-09	+	GO:0005737	cytoplasm
119	1.67737	3.85618e-07	70.9445	1398	3.60787e-09	+	GO:0045202	synapse
28	3.34397	1.43936e-06	8.37328	165	1.4259e-08	+	GO:0098798	mitochondrial protein-containing complex
66	1.93249	1.40971e-05	34.1528	673	1.4741e-07	+	GO:0098794	postsynapse
19	3.82046	3.36681e-05	4.97322	98	3.7059e-07	+	GO:0098803	respiratory chain complex
6	14.7792	3.68409e-05	0.405977	8	4.25789e-07	+	GO:0045254	pyruvate dehydrogenase complex
6	13.137	0.000100969	0.456725	9	1.22252e-06	+	GO:0005890	sodium:potassium-exchanging ATPase complex
11	5.16097	0.000415251	2.13138	42	5.25635e-06	+	GO:0042645	mitochondrial nucleoid
11	5.16097	0.000397949	2.13138	42	5.25635e-06	+	GO:0009295	nucleoid
4	19.7055	0.000476609	0.202989	4	6.55763e-06	+	GO:0160157	branched-chain alpha-ketoacid dehydrogenase complex
9	6.11551	0.000584494	1.47167	29	8.3637e-06	+	GO:0005871	kinesin complex
179	1.33005	0.000564211	134.581	2652	8.38399e-06	+	GO:0031090	organelle membrane
11	4.92638	0.000557187	2.23288	44	8.58627e-06	+	GO:0045271	respiratory chain complex I
11	4.92638	0.000537974	2.23288	44	8.58627e-06	+	GO:0030964	NADH dehydrogenase complex
38	2.10932	0.000675016	18.0152	355	1.1145e-05	+	GO:1990351	transporter complex
15	3.47745	0.00114191	4.31351	85	2.07391e-05	+	GO:0000313	organellar ribosome
15	3.47745	0.00110832	4.31351	85	2.07391e-05	+	GO:0005761	mitochondrial ribosome
135	1.38771	0.00147832	97.2823	1917	2.84761e-05	+	GO:0030054	cell junction
17	3.07334	0.001606	5.53144	109	3.18194e-05	+	GO:0022626	cytosolic ribosome
326	1.15936	0.00171469	281.19	5541	3.49166e-05	+	GO:0016020	membrane
35	2.06495	0.00183443	16.9496	334	3.83645e-05	+	GO:1902495	transmembrane transporter complex
38	1.97575	0.00280789	19.2332	379	6.02684e-05	+	GO:0098984	neuron to neuron synapse
35	1.99333	0.00381745	17.5585	346	8.61396e-05	+	GO:0032279	asymmetric synapse
48	1.78803	0.003872	26.8453	529	8.95015e-05	+	GO:0098978	glutamatergic synapse
14	3.09975	0.0060351	4.5165	89	0.000142823	+	GO:0005875	microtubule associated complex
32	1.90507	0.0178445	16.7973	331	0.000471402	+	GO:0014069	postsynaptic density
34	1.87148	0.0180542	18.1675	358	0.000486876	+	GO:0099572	postsynaptic specialization
21	2.20115	0.0209893	9.54047	188	0.000600684	+	GO:0005741	mitochondrial outer membrane
4	8.75801	0.0226506	0.456725	9	0.000673159	+	GO:0045252	oxoglutarate dehydrogenase complex
56	1.56305	0.0227339	35.8275	706	0.000688147	+	GO:0036477	somatodendritic compartment
12	2.88374	0.0267539	4.16127	82	0.000824557	+	GO:0031970	organelle envelope lumen
15	2.48389	0.0300407	6.03891	119	0.000975456	+	GO:0042579	microbody
15	2.48389	0.0295401	6.03891	119	0.000975456	+	GO:0005777	peroxisome
76	1.43726	0.0294971	52.8785	1042	0.00099027	+	GO:0043005	neuron projection
11	2.96933	0.0307993	3.70454	73	0.00105094	+	GO:0005758	mitochondrial intermembrane space
18	2.3183	0.0304362	7.76432	153	0.0010553	+	GO:0044309	neuron spine
4	7.88221	0.0305798	0.507472	10	0.00107711	+	GO:0017119	Golgi transport complex
4	7.88221	0.0301094	0.507472	10	0.00107711	+	GO:0030877	beta-catenin destruction complex
22	2.08424	0.0297154	10.5554	208	0.00107937	+	GO:0031968	organelle outer membrane
22	2.07427	0.0300884	10.6062	209	0.00112604	+	GO:0019867	outer membrane
