## Supplementary material for "Characterizing Post-Mortem Brain Molecular Taxonomy of Cognitive Resilience and Translating it to Living Humans": File S3 - Distinctive subtype signatures

### Sheet: Subtype 1 signatures
Distinctive markers	A
RNA -> ENSG00000277150.1_F8A3	1
RNA -> ENSG00000183134.4_PTGDR2	0.99628
Protein -> GNG13|Q9P2W3	0.992948
RNA -> ENSG00000277027.1_RMRP	0.989261
RNA -> ENSG00000236682.1_AC068282.1	0.972842
Protein -> HTRA1|Q92743	0.972742
Protein -> ACYP2|P14621	0.971639
Protein -> SUSD2|Q9UGT4	0.967641
RNA -> ENSG00000165164.13_CFAP47	0.96613
RNA -> ENSG00000168542.14_COL3A1	0.962374
RNA -> ENSG00000152595.16_MEPE	0.961663
RNA -> ENSG00000227191.8_TRGC2	0.954163
Protein -> ARX|Q96QS3	0.951784
Protein -> AQP4|P55087	0.94843
Protein -> TAGLN|Q01995	0.947547
RNA -> ENSG00000182107.6_TMEM30B	0.944944
Protein -> CAV1|Q03135	0.943224
Protein -> BBOX1|O75936	0.93381
RNA -> ENSG00000274600.1_RIMBP3B	0.931651
RNA -> ENSG00000167244.18_IGF2	0.923638
Protein -> KLK6|Q92876	0.922888
Protein -> GDF10|P55107	0.922814
Protein -> ADCYAP1R1|P41586	0.921652
Protein -> CAVIN1|Q6NZI2	0.921083
RNA -> ENSG00000265531.3_FCGR1CP	0.916778
RNA -> ENSG00000106809.10_OGN	0.913487
Protein -> FRZB|Q92765	0.913115
Protein -> MRGPRF|Q96AM1	0.911323
RNA -> ENSG00000255693.1_LINC02389	0.909198
RNA -> ENSG00000226049.3_AC123769.1	0.909184
RNA -> ENSG00000180914.10_OXTR	0.906362
RNA -> ENSG00000284606.1_AC105233.5	0.90597
Protein -> MDK|P21741	0.902973
RNA -> ENSG00000146360.8_GPR6	0.902506
Protein -> APP|P05067	0.901553
RNA -> ENSG00000284512.1_AC092718.8	0.895633
Protein -> NTN1|O95631	0.895188
RNA -> ENSG00000106819.11_ASPN	0.884422
RNA -> ENSG00000162383.11_SLC1A7	0.883514
RNA -> ENSG00000129965.14_INS-IGF2	0.883327
RNA -> ENSG00000231770.5_TMEM44-AS1	0.872601
Protein -> TGM2|P21980	0.870592
RNA -> ENSG00000151655.18_ITIH2	0.867823
Protein -> FCGBP|Q9Y6R7	0.867432
Protein -> KLHL12|Q53G59	0.862923
Protein -> SMOC1|Q9H4F8	0.861955
RNA -> ENSG00000249751.3_ECSCR	0.840786
RNA -> ENSG00000123689.5_G0S2	0.839527
Protein -> FCER1G|P30273	0.836226
RNA -> ENSG00000176678.5_FOXL1	0.834249
RNA -> ENSG00000198542.13_ITGBL1	0.825466
Protein -> FCGR1A|P12314	0.804705
RNA -> ENSG00000132744.7_ACY3	0.803915
Protein -> ENTPD2|Q9Y5L3	0.803212
RNA -> ENSG00000176076.7_KCNE5	0.798338
RNA -> ENSG00000121335.11_PRB2	0.795158
Protein -> SLC14A1|Q13336	0.782881
Protein -> CD53|P19397	0.76981
Protein -> CALB2|P22676	0.769348
Protein -> NDUFB1|O75438	0.766617
Protein -> CD99|P14209	0.761491
Protein -> GJB6|O95452	0.743841
Protein -> TYMP|P19971	0.736117
RNA -> ENSG00000261701.6_HPR	0.730429
Protein -> CLDN10|P78369	0.724278
RNA -> ENSG00000214216.10_IQCJ	0.717395
Protein -> CAPG|P40121	0.716865
Protein -> PDLIM1|O00151	0.714959
Protein -> NDP|Q00604	0.71466
Protein -> RPS6KA4|O75676	0.694346
Protein -> PTER|Q96BW5	0.688674
Protein -> TMEM159|Q96B96	0.681925
Protein -> C1QA|P02745	0.67411
Protein -> SFRP1|Q8N474	0.665502
Protein -> CP|P00450	0.660394
RNA -> ENSG00000162998.4_FRZB	0.654542
Protein -> KRT14|P02533	0.652794
RNA -> ENSG00000118729.11_CASQ2	0.651718
RNA -> ENSG00000116194.12_ANGPTL1	0.646193
RNA -> ENSG00000174502.18_SLC26A9	0.6451
Protein -> C1QB|P02746	0.639454
Protein -> AIG1|Q9NVV5	0.635811
RNA -> ENSG00000237807.3_AC022034.2	0.610683
Protein -> CD74|P04233	0.609551
Protein -> ITIH2|P19823	0.601877
Protein -> SERPINA1|P01009	0.596475
RNA -> ENSG00000160883.10_HK3	0.595629
Protein -> C1QC|P02747	0.584972
Protein -> LAIR1|Q6GTX8	0.571325
RNA -> ENSG00000127083.7_OMD	0.547471
Protein -> KRT16|P08779	0.520916
RNA -> ENSG00000255508.7_AP002990.1	0.510738
RNA -> ENSG00000133392.17_MYH11	0.503322
RNA -> ENSG00000228408.6_AL031056.1	0.49864
RNA -> ENSG00000173372.16_C1QA	0.495812
Protein -> S100A11|P31949	0.494784
Protein -> SAA1|P0DJI8	0.487565
Protein -> TMEM143|Q96AN5	0.478898
Protein -> LYVE1|Q9Y5Y7	0.465078
RNA -> ENSG00000107796.13_ACTA2	0.461859
Protein -> WIF1|Q9Y5W5	0.45269
RNA -> ENSG00000150337.13_FCGR1A	0.449317
RNA -> ENSG00000164692.17_COL1A2	0.442288
Protein -> SAA2|P0DJI9	0.416698
Protein -> MAPKAPK5-AS1|Q8N8E1	0.401637
RNA -> ENSG00000135898.9_GPR55	0.399817
RNA -> ENSG00000047457.13_CP	0.389263
RNA -> ENSG00000204176.13_SYT15	0.379216
Protein -> MRC1|P22897	0.33874
Protein -> GSTM4|Q03013	0.329038
RNA -> ENSG00000275395.5_FCGBP	0.325232
Protein -> GSTM1|P09488	0.322902
Protein -> KDELR1|P24390	0.253899

### Sheet: Subtype 2 signatures
Distinctive markers	A
Protein -> HPX|P02790	1
Protein -> HBZ|P02008	0.99867
RNA -> ENSG00000064886.13_CHI3L2	0.991922
RNA -> ENSG00000169105.7_CHST14	0.98436
RNA -> ENSG00000227165.7_WDR11-AS1	0.984298
Protein -> HBB|P68871	0.982863
Protein -> MGP|P08493	0.982414
Protein -> IGHV3-74|A0A0B4J1X5	0.982096
RNA -> ENSG00000206172.8_HBA1	0.980454
RNA -> ENSG00000156925.11_ZIC3	0.979408
RNA -> ENSG00000276509.1_AC239799.2	0.979203
Protein -> ASMTL|O95671	0.978973
RNA -> ENSG00000229931.1_AL137003.1	0.974886
RNA -> ENSG00000188729.6_OSTN	0.974232
Protein -> LSM10|Q969L4	0.97346
RNA -> ENSG00000166928.10_MS4A14	0.97342
Protein -> HBA1|P69905	0.973128
RNA -> ENSG00000150681.9_RGS18	0.970349
Protein -> RHCE|P18577	0.969891
RNA -> ENSG00000204802.3_AL590399.1	0.968185
Protein -> ADHFE1|Q8IWW8	0.967108
RNA -> ENSG00000233396.7_LINC01719	0.966641
RNA -> ENSG00000243696.4_AC006254.1	0.964721
RNA -> ENSG00000269825.1_AC022150.4	0.962353
RNA -> ENSG00000216901.1_ZNF603P	0.961985
RNA -> ENSG00000282375.1_AC100797.4	0.961728
RNA -> ENSG00000161929.14_SCIMP	0.960306
Protein -> HBE1|P02100	0.960001
Protein -> IGLV1-47|P01700	0.958918
Protein -> CES1|P23141	0.957003
RNA -> ENSG00000242288.9_AC022400.3	0.955053
Protein -> HBD|P02042	0.95486
Protein -> ACBD7|Q8N6N7	0.95384
Protein -> ADH4|P08319	0.953513
RNA -> ENSG00000128016.5_ZFP36	0.952417
Protein -> KNG1|P01042	0.951934
RNA -> ENSG00000174226.8_SNX31	0.951241
RNA -> ENSG00000163576.17_EFHB	0.951021
RNA -> ENSG00000137959.15_IFI44L	0.949377
Protein -> APOH|P02749	0.947873
RNA -> ENSG00000249087.6_ZNF436-AS1	0.946597
Protein -> FRMPD1|Q5SYB0	0.944196
Protein -> MASP1|P48740	0.94083
Protein -> IGKV2-29|A2NJV5	0.940795
RNA -> ENSG00000124253.10_PCK1	0.940351
RNA -> ENSG00000246100.3_LINC00900	0.936975
RNA -> ENSG00000133067.17_LGR6	0.936677
Protein -> APOF|Q13790	0.93375
RNA -> ENSG00000248592.7_TMEM110-MUSTN1	0.931817
RNA -> ENSG00000266947.1_AC022916.1	0.93181
Protein -> LYRM9|A8MSI8	0.927876
RNA -> ENSG00000212643.2_ZRSR1	0.925599
Protein -> OMD|Q99983	0.925196
Protein -> OAS2|P29728	0.924865
RNA -> ENSG00000189292.15_ALKAL2	0.924077
RNA -> ENSG00000213906.9_LTB4R2	0.923118
RNA -> ENSG00000224769.1_MUC20P1	0.921844
Protein -> HLA-B|P30481	0.921751
RNA -> ENSG00000064300.8_NGFR	0.921037
Protein -> INAFM1|C9JVW0	0.920716
Protein -> HLA-B|P30483	0.919642
Protein -> CA3|P07451	0.919558
RNA -> ENSG00000102287.18_GABRE	0.919556
Protein -> LUZP1|Q86V48	0.918657
RNA -> ENSG00000204969.6_PCDHA2	0.917874
RNA -> ENSG00000120280.5_CXorf21	0.916482
RNA -> ENSG00000255346.9_NOX5	0.915411
RNA -> ENSG00000150048.10_CLEC1A	0.915373
RNA -> ENSG00000144810.15_COL8A1	0.915336
Protein -> C4B|P0C0L5	0.915255
Protein -> CPVL|Q9H3G5	0.914522
RNA -> ENSG00000254427.1_AC103736.1	0.914277
RNA -> ENSG00000259291.2_ZNF710-AS1	0.913634
Protein -> HP|P00738	0.912588
Protein -> FBLN5|Q9UBX5	0.912314
RNA -> ENSG00000197405.7_C5AR1	0.91181
Protein -> IGHV3-15|A0A0B4J1V0	0.91154
RNA -> ENSG00000249884.8_RNF103-CHMP3	0.910911
Protein -> S100A4|P26447	0.909501
RNA -> ENSG00000006327.13_TNFRSF12A	0.909167
RNA -> ENSG00000278611.1_AC008567.3	0.908859
Protein -> GSTA4|O15217	0.908735
RNA -> ENSG00000273311.1_DGCR11	0.908093
RNA -> ENSG00000127954.12_STEAP4	0.906565
Protein -> S100A8|P05109	0.905815
Protein -> METTL18|O95568	0.905546
RNA -> ENSG00000134061.5_CD180	0.905493
RNA -> ENSG00000198883.11_PNMA5	0.904897
RNA -> ENSG00000188404.8_SELL	0.904698
Protein -> HPR|P00739	0.903257
Protein -> C4A|P0C0L4	0.902782
RNA -> ENSG00000255087.2_AP001993.1	0.902042
Protein -> APOD|P05090	0.90201
Protein -> CFHR2|P36980	0.901626
RNA -> ENSG00000279602.1_AC109326.1	0.900244
RNA -> ENSG00000273100.1_AL596442.2	0.900038
RNA -> ENSG00000232903.2_LINC01166	0.899593
RNA -> ENSG00000196993.8_NPIPB9	0.899353
RNA -> ENSG00000251201.8_TMED7-TICAM2	0.899141
RNA -> ENSG00000227082.1_AC244021.1	0.898957
RNA -> ENSG00000241697.4_TMEFF1	0.898846
Protein -> C3|P01024	0.898333
RNA -> ENSG00000115604.10_IL18R1	0.897783
Protein -> FCGRT|P55899	0.897435
RNA -> ENSG00000144227.4_NXPH2	0.896952
RNA -> ENSG00000124251.10_TP53TG5	0.8966
RNA -> ENSG00000204516.9_MICB	0.895644
RNA -> ENSG00000171084.15_FAM86JP	0.895213
RNA -> ENSG00000178878.12_APOLD1	0.894083
Protein -> SDS|P20132	0.89381
RNA -> ENSG00000262877.4_AC110285.2	0.89191
Protein -> S100A6|P06703	0.891604
RNA -> ENSG00000188511.12_C22orf34	0.891556
RNA -> ENSG00000181195.10_PENK	0.890032
Protein -> IGHV3-72|A0A0B4J1Y9	0.889835
RNA -> ENSG00000189431.7_RASSF10	0.889359
RNA -> ENSG00000202538.1_RNU4-2	0.888301
RNA -> ENSG00000278934.1_AC117489.1	0.887242
Protein -> IGKV2-24|A0A0C4DH68	0.885291
RNA -> ENSG00000179066.7_AC020907.1	0.885085
Protein -> SYTL4|Q96C24	0.884167
RNA -> ENSG00000205362.11_MT1A	0.884164
RNA -> ENSG00000175489.9_LRRC25	0.884024
RNA -> ENSG00000179772.7_FOXS1	0.883302
RNA -> ENSG00000214401.4_KANSL1-AS1	0.882886
RNA -> ENSG00000081041.8_CXCL2	0.88212
RNA -> ENSG00000124762.13_CDKN1A	0.880136
RNA -> ENSG00000179178.10_TMEM125	0.879373
Protein -> RBM3|P98179	0.878975
Protein -> CARTPT|Q16568	0.877601
RNA -> ENSG00000138722.9_MMRN1	0.876726
Protein -> CHCHD10|Q8WYQ3	0.876234
RNA -> ENSG00000160791.13_CCR5	0.875765
RNA -> ENSG00000150175.13_FRMPD2B	0.875481
RNA -> ENSG00000090382.6_LYZ	0.875339
Protein -> CIRBP|Q14011	0.875174
Protein -> F2|P00734	0.875158
Protein -> CFHR1|Q03591	0.874872
RNA -> ENSG00000188672.17_RHCE	0.873993
RNA -> ENSG00000163823.3_CCR1	0.873555
RNA -> ENSG00000226259.10_GTF2H2B	0.873423
Protein -> HMGCS1|Q01581	0.873301
Protein -> FBLN7|Q53RD9	0.87325
RNA -> ENSG00000006747.14_SCIN	0.873198
Protein -> CHCHD2|Q9Y6H1	0.871767
RNA -> ENSG00000101327.8_PDYN	0.871622
RNA -> ENSG00000172508.10_CARNS1	0.871297
RNA -> ENSG00000180229.12_HERC2P3	0.870315
Protein -> SLC7A2|P52569	0.869492
RNA -> ENSG00000259065.1_AC005520.2	0.868843
Protein -> D2HGDH|Q8N465	0.868659
RNA -> ENSG00000258429.1_PDF	0.868537
RNA -> ENSG00000267107.6_PCAT19	0.867927
RNA -> ENSG00000226380.9_AC016831.1	0.867473
RNA -> ENSG00000165105.9_RASEF	0.867122
RNA -> ENSG00000174326.11_SLC16A11	0.866954
RNA -> ENSG00000228058.1_LINC01736	0.8661
RNA -> ENSG00000135094.10_SDS	0.864491
RNA -> ENSG00000176998.4_HCG4	0.864453
RNA -> ENSG00000214279.13_SCART1	0.864323
RNA -> ENSG00000154734.14_ADAMTS1	0.862657
RNA -> ENSG00000188269.9_OR7A5	0.862396
RNA -> ENSG00000144115.16_THNSL2	0.861093
Protein -> MT1L|Q93083	0.860309
RNA -> ENSG00000185022.11_MAFF	0.859985
Protein -> JCHAIN|P01591	0.859243
RNA -> ENSG00000183615.5_FAM167B	0.858511
RNA -> ENSG00000128408.8_RIBC2	0.858473
RNA -> ENSG00000167011.8_NAT16	0.858455
RNA -> ENSG00000271538.5_LINC02427	0.857398
Protein -> SERPINE2|P07093	0.857082
RNA -> ENSG00000260549.1_MT1L	0.85703
RNA -> ENSG00000167208.14_SNX20	0.856574
RNA -> ENSG00000225684.3_FAM225B	0.85655
RNA -> ENSG00000151632.17_AKR1C2	0.854764
Protein -> C4BPA|P04003	0.85472
RNA -> ENSG00000132965.9_ALOX5AP	0.85466
RNA -> ENSG00000237686.6_AL109615.3	0.853685
RNA -> ENSG00000175592.8_FOSL1	0.853053
RNA -> ENSG00000248866.1_USP46-AS1	0.852988
Protein -> MT1M|Q8N339	0.85294
RNA -> ENSG00000267014.5_LINC01532	0.851939
Protein -> AZGP1|P25311	0.851719
Protein -> FGF1|P05230	0.851312
RNA -> ENSG00000173535.13_TNFRSF10C	0.851148
Protein -> PDYN|P01213	0.851133
RNA -> ENSG00000274286.1_ADRA2B	0.849917
Protein -> SCIN|Q9Y6U3	0.849825
RNA -> ENSG00000158825.5_CDA	0.849689
RNA -> ENSG00000242252.1_BGLAP	0.849118
RNA -> ENSG00000260729.1_AC009690.1	0.848967
RNA -> ENSG00000163739.4_CXCL1	0.847697
Protein -> AMBP|P02760	0.846942
RNA -> ENSG00000196616.13_ADH1B	0.846552
RNA -> ENSG00000177464.4_GPR4	0.84649
RNA -> ENSG00000234056.1_LINC00463	0.844773
RNA -> ENSG00000284714.1_AC080128.2	0.844566
Protein -> ARHGAP22|Q7Z5H3	0.844298
RNA -> ENSG00000117009.11_KMO	0.843667
Protein -> CFHR5|Q9BXR6	0.842111
RNA -> ENSG00000161940.10_BCL6B	0.840865
RNA -> ENSG00000146221.9_TCTE1	0.837053
RNA -> ENSG00000197430.10_OPALIN	0.83585
RNA -> ENSG00000176723.9_ZNF843	0.834057
RNA -> ENSG00000135245.9_HILPDA	0.833062
RNA -> ENSG00000108691.9_CCL2	0.832367
RNA -> ENSG00000178343.4_SHISA3	0.831663
RNA -> ENSG00000147571.4_CRH	0.829781
Protein -> SLC38A2|Q96QD8	0.829248
Protein -> SERPINC1|P01008	0.828507
RNA -> ENSG00000176387.6_HSD11B2	0.828384
RNA -> ENSG00000152049.6_KCNE4	0.825475
Protein -> PRODH|O43272	0.82524
Protein -> S100A12|P80511	0.824666
RNA -> ENSG00000091879.13_ANGPT2	0.824225
RNA -> ENSG00000164761.8_TNFRSF11B	0.822501
RNA -> ENSG00000125962.14_ARMCX5	0.822301
RNA -> ENSG00000143340.6_FAM163A	0.820368
RNA -> ENSG00000158865.12_SLC5A11	0.819881
RNA -> ENSG00000224424.7_PRKAR2A-AS1	0.819025
Protein -> MT1E|P04732	0.818586
RNA -> ENSG00000166523.7_CLEC4E	0.815973
RNA -> ENSG00000278962.1_AC092645.1	0.815125
Protein -> SLC5A3|P53794	0.814272
Protein -> MT1G|P13640	0.81279
RNA -> ENSG00000175832.12_ETV4	0.811794
Protein -> MT1X|P80297	0.811518
Protein -> TRIM22|Q8IYM9	0.811518
Protein -> CD5L|O43866	0.810042
RNA -> ENSG00000275830.1_AL355974.2	0.809706
Protein -> MT2A|P02795	0.806963
Protein -> EFS|O43281	0.803689
RNA -> ENSG00000277758.4_FO681492.1	0.802954
Protein -> IGHM|P01871	0.802542
RNA -> ENSG00000013725.14_CD6	0.802282
RNA -> ENSG00000260879.1_AL359258.2	0.801566
RNA -> ENSG00000173295.7_FAM86B3P	0.800671
Protein -> ITIH4|Q14624	0.800066
RNA -> ENSG00000250770.3_AC005865.2	0.799281
RNA -> ENSG00000101306.10_MYLK2	0.798888
RNA -> ENSG00000112936.18_C7	0.798678
RNA -> ENSG00000181284.2_TMEM102	0.795818
RNA -> ENSG00000129450.8_SIGLEC9	0.795631
Protein -> MT1F|P04733	0.794302
RNA -> ENSG00000107438.8_PDLIM1	0.792649
RNA -> ENSG00000273154.3_AL121845.3	0.792611
RNA -> ENSG00000184925.11_LCN12	0.790861
RNA -> ENSG00000127507.17_ADGRE2	0.787359
RNA -> ENSG00000160862.12_AZGP1	0.787259
RNA -> ENSG00000269959.1_SPACA6P-AS	0.785888
Protein -> CHGA|P10645	0.785686
Protein -> PARP9|Q8IXQ6	0.784098
Protein -> FGB|P02675	0.783393
RNA -> ENSG00000115602.16_IL1RL1	0.783313
Protein -> SPARC|P09486	0.782112
RNA -> ENSG00000179477.9_ALOX12B	0.779975
Protein -> ADH1C|P00326	0.779036
Protein -> ERO1B|Q86YB8	0.778543
RNA -> ENSG00000188488.13_SERPINA5	0.778164
RNA -> ENSG00000177575.12_CD163	0.778022
RNA -> ENSG00000128564.6_VGF	0.774054
RNA -> ENSG00000176681.14_LRRC37A	0.772739
RNA -> ENSG00000260788.5_AC009063.2	0.769557
RNA -> ENSG00000163815.5_CLEC3B	0.768917
RNA -> ENSG00000050628.20_PTGER3	0.768564
RNA -> ENSG00000251372.5_LINC00499	0.768028
RNA -> ENSG00000238083.7_LRRC37A2	0.764755
RNA -> ENSG00000273032.1_DGCR9	0.761454
Protein -> MT1H|P80294	0.755202
Protein -> AMD1|P17707	0.754598
RNA -> ENSG00000102359.6_SRPX2	0.753381
Protein -> APCS|P02743	0.751515
Protein -> ADH1B|P00325	0.751274
RNA -> ENSG00000141433.12_ADCYAP1	0.750151
RNA -> ENSG00000013588.7_GPRC5A	0.749944
Protein -> SLC4A7|Q9Y6M7	0.746905
Protein -> SERPINF2|P08697	0.744439
RNA -> ENSG00000196154.11_S100A4	0.742356
RNA -> ENSG00000010310.8_GIPR	0.740598
RNA -> ENSG00000158714.10_SLAMF8	0.740281
RNA -> ENSG00000157005.3_SST	0.738922
RNA -> ENSG00000186081.11_KRT5	0.738149
RNA -> ENSG00000186212.3_SOWAHB	0.733374
RNA -> ENSG00000197322.3_C17orf102	0.731742
Protein -> CLU|P10909	0.729899
RNA -> ENSG00000115594.11_IL1R1	0.719771
RNA -> ENSG00000205710.3_C17orf107	0.71808
RNA -> ENSG00000184557.4_SOCS3	0.712223
RNA -> ENSG00000171631.14_P2RY6	0.711918
Protein -> DBI|P07108	0.705834
RNA -> ENSG00000140030.5_GPR65	0.705008
Protein -> CYBA|P13498	0.702603
RNA -> ENSG00000251493.4_FOXD1	0.701504
Protein -> FGG|P02679	0.700719
Protein -> SLC4A10|Q6U841	0.699767
RNA -> ENSG00000281327.1_LINC01338	0.698821
RNA -> ENSG00000274978.1_RNU11	0.697853
RNA -> ENSG00000197249.13_SERPINA1	0.697165
Protein -> FGA|P02671	0.696992
Protein -> HLA-B|P30466	0.695828
RNA -> ENSG00000167851.13_CD300A	0.695538
Protein -> VWF|P04275	0.692352
RNA -> ENSG00000105877.17_DNAH11	0.691509
RNA -> ENSG00000267784.1_AC010680.1	0.690637
RNA -> ENSG00000228016.1_RAPGEF4-AS1	0.689275
RNA -> ENSG00000213088.9_ACKR1	0.682225
Protein -> B2M|P61769	0.681834
Protein -> C1RL|Q9NZP8	0.681808
RNA -> ENSG00000145287.10_PLAC8	0.674776
Protein -> HSPB1|P04792	0.661892
RNA -> ENSG00000153165.18_RGPD3	0.6606
RNA -> ENSG00000155659.14_VSIG4	0.656201
RNA -> ENSG00000128271.21_ADORA2A	0.654339
Protein -> ALDH4A1|P30038	0.653434
Protein -> HLA-B|P18463	0.649999
RNA -> ENSG00000205583.13_STAG3L1	0.64637
Protein -> ANXA5|P08758	0.646097
Protein -> CYBB|P04839	0.645156
RNA -> ENSG00000205562.2_AL049775.1	0.642532
RNA -> ENSG00000149573.8_MPZL2	0.641303
RNA -> ENSG00000205959.3_AC105345.1	0.634511
RNA -> ENSG00000109047.7_RCVRN	0.630707
RNA -> ENSG00000261351.2_AC116913.1	0.627029
Protein -> SERPING1|P05155	0.626449
RNA -> ENSG00000110077.14_MS4A6A	0.614609
RNA -> ENSG00000018280.16_SLC11A1	0.612803
RNA -> ENSG00000170458.13_CD14	0.611764
RNA -> ENSG00000131885.16_KRT17P1	0.597821
Protein -> SPP1|P10451	0.592043
RNA -> ENSG00000176697.18_BDNF	0.590749
RNA -> ENSG00000111057.10_KRT18	0.59012
Protein -> HLA-B|P30475	0.588636
RNA -> ENSG00000163638.13_ADAMTS9	0.584259
Protein -> ITIH3|Q06033	0.582623
Protein -> PLG|P00747	0.581962
RNA -> ENSG00000284693.1_AL928921.2	0.578939
RNA -> ENSG00000163220.10_S100A9	0.574432
Protein -> HLA-B|P18465	0.572618
Protein -> LYZ|P61626	0.56985
RNA -> ENSG00000231920.1_NEBL-AS1	0.567036
Protein -> PI16|Q6UXB8	0.565127
RNA -> ENSG00000279400.1_AC008957.3	0.563572
RNA -> ENSG00000280287.1_AC131212.3	0.563161
RNA -> ENSG00000132000.11_PODNL1	0.559135
Protein -> HLA-B|Q31610	0.55836
RNA -> ENSG00000251661.3_AC136475.1	0.557185
Protein -> C9|P02748	0.551162
RNA -> ENSG00000096696.13_DSP	0.544606
Protein -> HLA-C|P04222	0.544071
Protein -> LY6E|Q16553	0.543514
Protein -> ZKSCAN1|P17029	0.538627
RNA -> ENSG00000273018.5_AC107983.2	0.525085
RNA -> ENSG00000165507.8_C10orf10	0.508084
RNA -> ENSG00000242689.2_CNTF	0.506877
Protein -> LBP|P18428	0.50686
Protein -> HLA-B|P03989	0.505471
RNA -> ENSG00000216490.3_IFI30	0.45735
RNA -> ENSG00000170955.9_CAVIN3	0.451205
RNA -> ENSG00000041982.15_TNC	0.450088
RNA -> ENSG00000166426.7_CRABP1	0.443586
RNA -> ENSG00000156510.12_HKDC1	0.425016
RNA -> ENSG00000197471.11_SPN	0.407478
Protein -> DOC2B|Q14184	0.402111
RNA -> ENSG00000171051.8_FPR1	0.395209
RNA -> ENSG00000113494.16_PRLR	0.389516
Protein -> VOPP1|Q96AW1	0.386748
RNA -> ENSG00000205358.3_MT1H	0.382658
RNA -> ENSG00000188931.3_CFAP126	0.315485
Protein -> ORM2|P19652	0.294266
Protein -> GSTM5|P46439	0.281673
RNA -> ENSG00000259001.3_AL355075.4	0.243438
Protein -> HLA-B|P01889	0.233293
