## Supplementary material for "Characterizing Post-Mortem Brain Molecular Taxonomy of Cognitive Resilience and Translating it to Living Humans": File S4 - Polygenic scores

### Sheet: Polygenic scores
ID	Name	Trait
PGS000001	PRS77_BC	Breast.cancer
PGS000002	PRS77_ERpos	ER.positive.breast.cancer
PGS000003	PRS77_ERneg	ER.negative.breast.cancer
PGS000010	GRS27	Coronary.heart.disease
PGS000011	GRS50	Coronary.artery.disease
PGS000012	GRS49K	Coronary.artery.disease
PGS000013	GPS_CAD	Coronary.artery.disease
PGS000014	GPS_T2D	Type.2.diabetes..T2D.
PGS000015	GPS_BC	Breast.cancer
PGS000016	GPS_AF	Atrial.fibrillation
PGS000017	GPS_IBD	Inflammatory.bowel.disease
PGS000018	metaGRS_CAD	Coronary.artery.disease
PGS000020	dGRS1000	Type.2.diabetes..T2D.
PGS000021	GRS1	Type.1.diabetes..T1D.
PGS000025	GRS	Alzheimer.s.disease
PGS000027	GPS_BMI	Body.mass.index..BMI.
PGS000028	PRS	Breast.cancer
PGS000031	GRSt	Type.2.diabetes..T2D.
PGS000032	GRSB	Type.2.diabetes..based.on.SNPs.involved.in.β.cell.function.
PGS000034	GRS_BMI	Adult.body.mass.index..BMI.
PGS000036	gePS_T2D	Type.2.diabetes..T2D.
PGS000037	PGS_AST	Asthma
PGS000038	PRS90	Stroke
PGS000039	metaGRS_ischaemicstroke	Ischemic.stroke
PGS000043	PRS_VTE	Venous.thromboembolism
PGS000044	PrCa66	Prostate.cancer
PGS000045	BCPRS_Overall	Breast.cancer
PGS000046	BCPRS_ER.	Estrogen.receptor..ER..positive.breast.cancer
PGS000047	BCPRS_ER.	Estrogen.receptor..ER..negative.breast.cancer
PGS000048	OCPRS_Overall	Ovarian.cancer
PGS000049	PRS103_PrCa	Prostate.cancer
PGS000051	PRS67	Breast.cancer
PGS000052	sPRS161	Breast.cancer
PGS000053	ALZ21_NIA.LOAD	Alzheimer.s.disease..late.onset.
PGS000055	PRS_CRC	Colorectal.cancer
PGS000056	PD_PRS	Parkinson.s.disease
PGS000057	CHD57	Coronary.heart.disease
PGS000058	CAD_GRS_204	Coronary.artery.disease
PGS000059	CHD46	Coronary.heart.disease
PGS000060	GRS_HDL	HDL.cholesterol
PGS000061	GRS_LDL	Low.density.lipoprotein..LDL..cholesterol
PGS000064	GLGC2017_HDL	HDL.cholesterol
PGS000065	GLGC2017_LDL	LDL.cholesterol
PGS000068	PRS_EOC	Epithelial.ovarian.cancer
PGS000069	PRS_sEOC	Serous.epithelial.ovarian.cancer
PGS000071	CC_Bladder	Bladder.cancer
PGS000072	CC_Breast	Breast.cancer
PGS000073	CC_Cervix	Cervical.cancer
PGS000074	CC_Colorectal	Colorectal.cancer
PGS000076	CC_Kidney	Kidney.cancer
PGS000077	CC_LL	Lymphocytic.leukemia
PGS000078	CC_Lung	Lung.cancer
PGS000079	CC_Melanoma	Melanoma
PGS000080	CC_NHL	Non.Hodgkin.s.lymphoma
PGS000082	CC_Ovary	Ovarian.cancer
PGS000083	CC_Pancreas	Pancreatic.cancer
PGS000084	CC_Prostate	Prostate.cancer
PGS000115	LDL.C_20	LDL.cholesterol
PGS000116	CAD_EJ2020	Coronary.artery.disease
PGS000117	CVD_EJ2020	Cardiovascular.disease
PGS000120	SCC10	Squamous.cell.carcinoma
PGS000121	2018_BMD62_GRS.FN	Bone.mineral.density..BMD.
PGS000123	2017_PD16	Parkinson.s.disease
PGS000124	IOP_AS	Intraocular.pressure
PGS000125	Qi_T2D_2017	Type.2.diabetes..T2D.
PGS000126	Urate_GRS	Serum.urate
PGS000127	GS.E.EUR	HbA1c
PGS000130	GS.G.EUR	HbA1c
PGS000133	SCZ_BVU	Schizophrenia
PGS000134	SCZ_GHS	Schizophrenia
PGS000135	SCZ_MTS	Schizophrenia
PGS000136	SCZ_PBK	Schizophrenia
PGS000137	MTAG_glaucoma	Glaucoma
PGS000138	LifetimeMDD	Lifetime.Major.Depressive.Disorder
PGS000139	MDDRecur	Lifetime.Major.Depressive.Disorder..with.recurrence.
PGS000140	GPpsy	Broad.Depression..seen.a.General.Practitioner.for.nerves..anxiety..tension.or.depression.
PGS000141	Psypsy	Seen.a.psychiatrist.for.nerves..anxiety..tension.or.depression
PGS000142	DepAll	Probable.Depression..low.mood.or.anhedonia..and.seen.a.GP.or.psychiatrist.for.nerves..anxiety..tension.or.depression.
PGS000143	GPNoDep	Seen.a.General.Practitioner.for.nerves..anxiety..tension.or.depression..without.report.of.low.mood.or.anhedonia.
PGS000144	SelfRepDep	Self.reported.depression.or.depression.symptoms
PGS000145	ICD10Dep	Depression..ICD.10.defined.
PGS000146	CRC_GRS_27	Colorectal.cancer
PGS000148	CRC63	Colorectal.cancer
PGS000150	GRS48	Colorectal.cancer
PGS000152	cGRS_Bladder	Bladder.cancer
PGS000153	cGRS_Breast	Breast.cancer
PGS000154	cGRS_Colorectal	Colorectal.cancer
PGS000155	cGRS_Glioma	Glioma
PGS000156	cGRS_Lung	Lung.cancer
PGS000157	cGRS_Melanoma	Melanoma
PGS000158	cGRS_Ovarian	Ovarian.cancer
PGS000159	cGRS_Pancreatic	Pancreatic.cancer
PGS000160	cGRS_Prostate	Prostate.cancer
PGS000161	cGRS_Renal	Renal.cancer
PGS000162	cGRS_Thyroid	Thyroid.cancer
PGS000192	GS9	Cholesterol
PGS000193	MDD_0.001_Coleman_2020	Major.depression
PGS000200	GRS28	Coronary.heart.disease
PGS000201	PROB_ALC_COGA	Problematic.alcohol.use
PGS000202	PROB_ALC_FT12	Problematic.alcohol.use
PGS000203	GSCAN_DPW_COGA	Alcohol.consumption..drinks.per.week.
PGS000204	GSCAN_DPW_FT12	Alcohol.consumption..drinks.per.week.
PGS000205	RISK_PC_COGA	Risk.taking.tendency..4.domain.principal.component.model.
PGS000206	RISK_PC_FT12	Risk.taking.tendency..4.domain.principal.component.model.
PGS000210	LF279	Lung.function..FEV1.FVC.
PGS000211	PD19	Parkinson.s.disease
PGS000296	GPS_CAD_SA	Coronary.artery.disease
PGS000297	GRS3290_Height	Height
PGS000298	GRS941_BMI	Body.mass.index..BMI.
PGS000299	GRS462_WHRadjBMI	Waist.to.hip.ratio..body.mass.index.adjusted.
PGS000300	GRS80_HR	Heart.rate
PGS000406	PRSWEB_PHECODE172_UKBB.SAIGE.HRC.X172_PT_MGI_20200608	Skin.cancer
PGS000407	PRSWEB_PHECODE172_UKBB.SAIGE.HRC.X172_LASSOSUM_MGI_20200608	Skin.cancer
PGS000409	PRSWEB_PHECODE172.1_20001.1059_PRS.CS_MGI_20200608	Melanomas.of.skin..diagnosis.or.history.
PGS000411	PRSWEB_PHECODE172.1_20001.1059_LASSOSUM_MGI_20200608	Melanomas.of.skin..diagnosis.or.history.
PGS000413	PRSWEB_PHECODE172.1_C3.MELANOMA.SKIN_PRS.CS_MGI_20200608	Melanomas.of.skin..diagnosis.or.history.
PGS000415	PRSWEB_PHECODE172.1_C3.MELANOMA.SKIN_LASSOSUM_MGI_20200608	Melanomas.of.skin..diagnosis.or.history.
PGS000417	PRSWEB_PHECODE172.1_C43_PRS.CS_MGI_20200608	Melanomas.of.skin..diagnosis.or.history.
PGS000419	PRSWEB_PHECODE172.1_C43_LASSOSUM_MGI_20200608	Melanomas.of.skin..diagnosis.or.history.
PGS000420	PRSWEB_PHECODE172.1_D03_PT_MGI_20200608	Melanomas.of.skin..diagnosis.or.history.
PGS000421	PRSWEB_PHECODE172.1_GWAS.Catalog.r2019.05.03.X172.1_P_5e.08_MGI_20200608	Melanomas.of.skin..diagnosis.or.history.
PGS000422	PRSWEB_PHECODE172.1_GWAS.Catalog.r2019.05.03.X172.1_P_5e.08_UKB_20200608	Melanomas.of.skin..diagnosis.or.history.
PGS000425	PRSWEB_PHECODE172.1_Melanoma.Ransohoff_P_5e.08_MGI_20200608	Melanomas.of.skin..diagnosis.or.history.
PGS000426	PRSWEB_PHECODE172.1_Melanoma.Ransohoff_P_5e.08_UKB_20200608	Melanomas.of.skin..diagnosis.or.history.
PGS000427	PRSWEB_PHECODE172.1_Melanoma.Ransohoff_PT_MGI_20200608	Melanomas.of.skin..diagnosis.or.history.
PGS000428	PRSWEB_PHECODE172.1_Melanoma.Ransohoff_PT_UKB_20200608	Melanomas.of.skin..diagnosis.or.history.
PGS000429	PRSWEB_PHECODE172.1_UKBB.SAIGE.HRC.X172.1_P_5e.08_MGI_20200608	Melanomas.of.skin..diagnosis.or.history.
PGS000430	PRSWEB_PHECODE172.1_UKBB.SAIGE.HRC.X172.1_PRS.CS_MGI_20200608	Melanomas.of.skin..diagnosis.or.history.
PGS000431	PRSWEB_PHECODE172.1_UKBB.SAIGE.HRC.X172.1_PT_MGI_20200608	Melanomas.of.skin..diagnosis.or.history.
PGS000432	PRSWEB_PHECODE172.1_UKBB.SAIGE.HRC.X172.1_LASSOSUM_MGI_20200608	Melanomas.of.skin..diagnosis.or.history.
PGS000434	PRSWEB_PHECODE172.2_C3.OTHER.SKIN_PRS.CS_MGI_20200608	Other.non.epithelial.skin.cancer
PGS000435	PRSWEB_PHECODE172.2_C3.OTHER.SKIN_PT_MGI_20200608	Other.non.epithelial.skin.cancer
PGS000436	PRSWEB_PHECODE172.2_C3.OTHER.SKIN_LASSOSUM_MGI_20200608	Other.non.epithelial.skin.cancer
PGS000438	PRSWEB_PHECODE172.2_C44_PRS.CS_MGI_20200608	Other.non.epithelial.skin.cancer
PGS000439	PRSWEB_PHECODE172.2_C44_PT_MGI_20200608	Other.non.epithelial.skin.cancer
PGS000440	PRSWEB_PHECODE172.2_C44_LASSOSUM_MGI_20200608	Other.non.epithelial.skin.cancer
PGS000441	PRSWEB_PHECODE172.2_UKBB.SAIGE.HRC.X172.2_P_5e.08_MGI_20200608	Other.non.epithelial.skin.cancer
PGS000442	PRSWEB_PHECODE172.2_UKBB.SAIGE.HRC.X172.2_PRS.CS_MGI_20200608	Other.non.epithelial.skin.cancer
PGS000443	PRSWEB_PHECODE172.2_UKBB.SAIGE.HRC.X172.2_PT_MGI_20200608	Other.non.epithelial.skin.cancer
PGS000444	PRSWEB_PHECODE172.2_UKBB.SAIGE.HRC.X172.2_LASSOSUM_MGI_20200608	Other.non.epithelial.skin.cancer
PGS000446	PRSWEB_PHECODE172.21_20001.1061_PRS.CS_MGI_20200608	Basal.cell.carcinoma
PGS000447	PRSWEB_PHECODE172.21_20001.1061_PT_MGI_20200608	Basal.cell.carcinoma
PGS000448	PRSWEB_PHECODE172.21_20001.1061_LASSOSUM_MGI_20200608	Basal.cell.carcinoma
PGS000449	PRSWEB_PHECODE172.21_20001.1073_PRS.CS_MGI_20200608	Basal.cell.carcinoma
PGS000450	PRSWEB_PHECODE172.21_20001.1073_PT_MGI_20200608	Basal.cell.carcinoma
PGS000451	PRSWEB_PHECODE172.21_20001.1073_LASSOSUM_MGI_20200608	Basal.cell.carcinoma
PGS000452	PRSWEB_PHECODE172.21_BCC.Chahal_P_5e.08_MGI_20200608	Basal.cell.carcinoma
PGS000453	PRSWEB_PHECODE172.21_BCC.Chahal_P_5e.08_UKB_20200608	Basal.cell.carcinoma
PGS000455	PRSWEB_PHECODE172.21_BCC.Chahal_PT_UKB_20200608	Basal.cell.carcinoma
PGS000456	PRSWEB_PHECODE172.21_GWAS.Catalog.r2019.05.03.X172.21_P_5e.08_MGI_20200608	Basal.cell.carcinoma
PGS000457	PRSWEB_PHECODE172.21_GWAS.Catalog.r2019.05.03.X172.21_P_5e.08_UKB_20200608	Basal.cell.carcinoma
PGS000458	PRSWEB_PHECODE172.21_GWAS.Catalog.r2019.05.03.X172.21_PT_MGI_20200608	Basal.cell.carcinoma
PGS000459	PRSWEB_PHECODE172.21_GWAS.Catalog.r2019.05.03.X172.21_PT_UKB_20200608	Basal.cell.carcinoma
PGS000460	PRSWEB_PHECODE172.22_20001.1062_LASSOSUM_MGI_20200608	Squamous.cell.carcinoma
PGS000461	PRSWEB_PHECODE172.22_GWAS.Catalog.r2019.05.03.X172.22_P_5e.08_MGI_20200608	Squamous.cell.carcinoma
PGS000462	PRSWEB_PHECODE172.22_GWAS.Catalog.r2019.05.03.X172.22_P_5e.08_UKB_20200608	Squamous.cell.carcinoma
PGS000464	PRSWEB_PHECODE172.22_GWAS.Catalog.r2019.05.03.X172.22_PT_UKB_20200608	Squamous.cell.carcinoma
PGS000465	PRSWEB_PHECODE172.22_cSCC.Chahal_P_5e.08_MGI_20200608	Squamous.cell.carcinoma
PGS000466	PRSWEB_PHECODE172.22_cSCC.Chahal_P_5e.08_UKB_20200608	Squamous.cell.carcinoma
PGS000467	PRSWEB_PHECODE172.22_cSCC.Chahal_PT_MGI_20200608	Squamous.cell.carcinoma
PGS000468	PRSWEB_PHECODE172.22_cSCC.Chahal_PT_UKB_20200608	Squamous.cell.carcinoma
PGS000469	PRSWEB_PHECODE172.3_UKBB.SAIGE.HRC.X172.3_PRS.CS_MGI_20200608	Carcinoma.in.situ.of.skin
PGS000470	PRSWEB_PHECODE172.3_UKBB.SAIGE.HRC.X172.3_PT_MGI_20200608	Carcinoma.in.situ.of.skin
PGS000471	PRSWEB_PHECODE172.3_UKBB.SAIGE.HRC.X172.3_LASSOSUM_MGI_20200608	Carcinoma.in.situ.of.skin
PGS000473	PRSWEB_PHECODE174.1_20001.1002_PRS.CS_MGI_20200608	Breast.cancer..female.
PGS000474	PRSWEB_PHECODE174.1_20001.1002_PT_MGI_20200608	Breast.cancer..female.
PGS000475	PRSWEB_PHECODE174.1_20001.1002_LASSOSUM_MGI_20200608	Breast.cancer..female.
PGS000476	PRSWEB_PHECODE174.1_C3.BREAST.3_P_5e.08_MGI_20200608	Breast.cancer..female.
PGS000477	PRSWEB_PHECODE174.1_C3.BREAST.3_PRS.CS_MGI_20200608	Breast.cancer..female.
PGS000478	PRSWEB_PHECODE174.1_C3.BREAST.3_PT_MGI_20200608	Breast.cancer..female.
PGS000479	PRSWEB_PHECODE174.1_C3.BREAST.3_LASSOSUM_MGI_20200608	Breast.cancer..female.
PGS000480	PRSWEB_PHECODE174.1_C50_P_5e.08_MGI_20200608	Breast.cancer..female.
PGS000481	PRSWEB_PHECODE174.1_C50_PRS.CS_MGI_20200608	Breast.cancer..female.
PGS000482	PRSWEB_PHECODE174.1_C50_PT_MGI_20200608	Breast.cancer..female.
PGS000483	PRSWEB_PHECODE174.1_C50_LASSOSUM_MGI_20200608	Breast.cancer..female.
PGS000484	PRSWEB_PHECODE174.1_D05_PT_MGI_20200608	Breast.cancer..female.
PGS000485	PRSWEB_PHECODE174.1_GWAS.Catalog.r2019.05.03.X174.1_P_5e.08_MGI_20200608	Breast.cancer..female.
PGS000486	PRSWEB_PHECODE174.1_GWAS.Catalog.r2019.05.03.X174.1_P_5e.08_UKB_20200608	Breast.cancer..female.
PGS000487	PRSWEB_PHECODE174.1_GWAS.Catalog.r2019.05.03.X174.1_PT_MGI_20200608	Breast.cancer..female.
PGS000488	PRSWEB_PHECODE174.1_GWAS.Catalog.r2019.05.03.X174.1_PT_UKB_20200608	Breast.cancer..female.
PGS000489	PRSWEB_PHECODE174.1_Onco.iCOGS.ER.negative.BRCA_P_5e.08_MGI_20200608	Breast.cancer..female.
PGS000490	PRSWEB_PHECODE174.1_Onco.iCOGS.ER.negative.BRCA_P_5e.08_UKB_20200608	Breast.cancer..female.
PGS000491	PRSWEB_PHECODE174.1_Onco.iCOGS.ER.negative.BRCA_PRS.CS_MGI_20200608	Breast.cancer..female.
PGS000492	PRSWEB_PHECODE174.1_Onco.iCOGS.ER.negative.BRCA_PRS.CS_UKB_20200608	Breast.cancer..female.
PGS000493	PRSWEB_PHECODE174.1_Onco.iCOGS.ER.negative.BRCA_PT_MGI_20200608	Breast.cancer..female.
PGS000494	PRSWEB_PHECODE174.1_Onco.iCOGS.ER.negative.BRCA_PT_UKB_20200608	Breast.cancer..female.
PGS000495	PRSWEB_PHECODE174.1_Onco.iCOGS.ER.negative.BRCA_LASSOSUM_MGI_20200608	Breast.cancer..female.
PGS000496	PRSWEB_PHECODE174.1_Onco.iCOGS.ER.negative.BRCA_LASSOSUM_UKB_20200608	Breast.cancer..female.
PGS000497	PRSWEB_PHECODE174.1_Onco.iCOGS.ER.positive.BRCA_P_5e.08_MGI_20200608	Breast.cancer..female.
PGS000498	PRSWEB_PHECODE174.1_Onco.iCOGS.ER.positive.BRCA_P_5e.08_UKB_20200608	Breast.cancer..female.
PGS000499	PRSWEB_PHECODE174.1_Onco.iCOGS.ER.positive.BRCA_PRS.CS_MGI_20200608	Breast.cancer..female.
PGS000500	PRSWEB_PHECODE174.1_Onco.iCOGS.ER.positive.BRCA_PRS.CS_UKB_20200608	Breast.cancer..female.
PGS000501	PRSWEB_PHECODE174.1_Onco.iCOGS.ER.positive.BRCA_PT_MGI_20200608	Breast.cancer..female.
PGS000502	PRSWEB_PHECODE174.1_Onco.iCOGS.ER.positive.BRCA_PT_UKB_20200608	Breast.cancer..female.
PGS000503	PRSWEB_PHECODE174.1_Onco.iCOGS.ER.positive.BRCA_LASSOSUM_MGI_20200608	Breast.cancer..female.
PGS000504	PRSWEB_PHECODE174.1_Onco.iCOGS.ER.positive.BRCA_LASSOSUM_UKB_20200608	Breast.cancer..female.
PGS000505	PRSWEB_PHECODE174.1_Onco.iCOGS.Overall.BRCA_P_5e.08_MGI_20200608	Breast.cancer..female.
PGS000508	PRSWEB_PHECODE174.1_Onco.iCOGS.Overall.BRCA_PRS.CS_UKB_20200608	Breast.cancer..female.
PGS000509	PRSWEB_PHECODE174.1_Onco.iCOGS.Overall.BRCA_PT_MGI_20200608	Breast.cancer..female.
PGS000510	PRSWEB_PHECODE174.1_Onco.iCOGS.Overall.BRCA_PT_UKB_20200608	Breast.cancer..female.
PGS000511	PRSWEB_PHECODE174.1_Onco.iCOGS.Overall.BRCA_LASSOSUM_MGI_20200608	Breast.cancer..female.
PGS000512	PRSWEB_PHECODE174.1_Onco.iCOGS.Overall.BRCA_LASSOSUM_UKB_20200608	Breast.cancer..female.
PGS000513	PRSWEB_PHECODE174.1_UKBB.SAIGE.HRC.X174.1_P_5e.08_MGI_20200608	Breast.cancer..female.
PGS000514	PRSWEB_PHECODE174.1_UKBB.SAIGE.HRC.X174.1_PRS.CS_MGI_20200608	Breast.cancer..female.
PGS000515	PRSWEB_PHECODE174.1_UKBB.SAIGE.HRC.X174.1_PT_MGI_20200608	Breast.cancer..female.
PGS000516	PRSWEB_PHECODE174.1_UKBB.SAIGE.HRC.X174.1_LASSOSUM_MGI_20200608	Breast.cancer..female.
PGS000517	PRSWEB_PHECODE174.1_iCOGS.ER.negative.BRCA_P_5e.08_MGI_20200608	Breast.cancer..female.
PGS000518	PRSWEB_PHECODE174.1_iCOGS.ER.negative.BRCA_P_5e.08_UKB_20200608	Breast.cancer..female.
PGS000519	PRSWEB_PHECODE174.1_iCOGS.ER.negative.BRCA_PRS.CS_MGI_20200608	Breast.cancer..female.
PGS000520	PRSWEB_PHECODE174.1_iCOGS.ER.negative.BRCA_PRS.CS_UKB_20200608	Breast.cancer..female.
PGS000521	PRSWEB_PHECODE174.1_iCOGS.ER.negative.BRCA_PT_MGI_20200608	Breast.cancer..female.
PGS000522	PRSWEB_PHECODE174.1_iCOGS.ER.negative.BRCA_PT_UKB_20200608	Breast.cancer..female.
PGS000523	PRSWEB_PHECODE174.1_iCOGS.ER.negative.BRCA_LASSOSUM_MGI_20200608	Breast.cancer..female.
PGS000524	PRSWEB_PHECODE174.1_iCOGS.ER.negative.BRCA_LASSOSUM_UKB_20200608	Breast.cancer..female.
PGS000525	PRSWEB_PHECODE174.1_iCOGS.ER.positive.BRCA_P_5e.08_MGI_20200608	Breast.cancer..female.
PGS000526	PRSWEB_PHECODE174.1_iCOGS.ER.positive.BRCA_P_5e.08_UKB_20200608	Breast.cancer..female.
PGS000527	PRSWEB_PHECODE174.1_iCOGS.ER.positive.BRCA_PRS.CS_MGI_20200608	Breast.cancer..female.
PGS000528	PRSWEB_PHECODE174.1_iCOGS.ER.positive.BRCA_PRS.CS_UKB_20200608	Breast.cancer..female.
PGS000529	PRSWEB_PHECODE174.1_iCOGS.ER.positive.BRCA_PT_MGI_20200608	Breast.cancer..female.
PGS000530	PRSWEB_PHECODE174.1_iCOGS.ER.positive.BRCA_PT_UKB_20200608	Breast.cancer..female.
PGS000531	PRSWEB_PHECODE174.1_iCOGS.ER.positive.BRCA_LASSOSUM_MGI_20200608	Breast.cancer..female.
PGS000532	PRSWEB_PHECODE174.1_iCOGS.ER.positive.BRCA_LASSOSUM_UKB_20200608	Breast.cancer..female.
PGS000533	PRSWEB_PHECODE174.1_iCOGS.Overall.BRCA_P_5e.08_MGI_20200608	Breast.cancer..female.
PGS000534	PRSWEB_PHECODE174.1_iCOGS.Overall.BRCA_P_5e.08_UKB_20200608	Breast.cancer..female.
PGS000535	PRSWEB_PHECODE174.1_iCOGS.Overall.BRCA_PRS.CS_MGI_20200608	Breast.cancer..female.
PGS000536	PRSWEB_PHECODE174.1_iCOGS.Overall.BRCA_PRS.CS_UKB_20200608	Breast.cancer..female.
PGS000537	PRSWEB_PHECODE174.1_iCOGS.Overall.BRCA_PT_MGI_20200608	Breast.cancer..female.
PGS000538	PRSWEB_PHECODE174.1_iCOGS.Overall.BRCA_PT_UKB_20200608	Breast.cancer..female.
PGS000539	PRSWEB_PHECODE174.1_iCOGS.Overall.BRCA_LASSOSUM_MGI_20200608	Breast.cancer..female.
PGS000540	PRSWEB_PHECODE174.1_iCOGS.Overall.BRCA_LASSOSUM_UKB_20200608	Breast.cancer..female.
PGS000543	PRSWEB_PHECODE184_C3.FEMALE.GENITAL_PT_MGI_20200608	Cancer.of.other.female.genital.organs
PGS000544	PRSWEB_PHECODE184.11_GWAS.Catalog.r2019.05.03.X184.11_P_5e.08_UKB_20200608	Malignant.neoplasm.of.ovary
PGS000545	PRSWEB_PHECODE184.11_GWAS.Catalog.r2019.05.03.X184.11_PT_UKB_20200608	Malignant.neoplasm.of.ovary
PGS000546	PRSWEB_PHECODE184.11_Phelan.ENOC_PRS.CS_UKB_20200608	Malignant.neoplasm.of.ovary
PGS000547	PRSWEB_PHECODE184.11_Phelan.EPOC_P_5e.08_UKB_20200608	Malignant.neoplasm.of.ovary
PGS000548	PRSWEB_PHECODE184.11_Phelan.EPOC_LASSOSUM_UKB_20200608	Malignant.neoplasm.of.ovary
PGS000549	PRSWEB_PHECODE184.11_Phelan.IEOC_P_5e.08_UKB_20200608	Malignant.neoplasm.of.ovary
PGS000550	PRSWEB_PHECODE184.11_Phelan.IEOC_PRS.CS_UKB_20200608	Malignant.neoplasm.of.ovary
PGS000551	PRSWEB_PHECODE184.11_Phelan.IEOC_PT_UKB_20200608	Malignant.neoplasm.of.ovary
PGS000552	PRSWEB_PHECODE184.11_Phelan.IEOC_LASSOSUM_UKB_20200608	Malignant.neoplasm.of.ovary
PGS000553	PRSWEB_PHECODE184.11_Phelan.LSASBOC_P_5e.08_UKB_20200608	Malignant.neoplasm.of.ovary
PGS000554	PRSWEB_PHECODE184.11_Phelan.LSASBOC_PRS.CS_UKB_20200608	Malignant.neoplasm.of.ovary
PGS000556	PRSWEB_PHECODE184.11_Phelan.LSASBOC_LASSOSUM_UKB_20200608	Malignant.neoplasm.of.ovary
PGS000557	PRSWEB_PHECODE184.11_Phelan.OCCC_PRS.CS_UKB_20200608	Malignant.neoplasm.of.ovary
PGS000558	PRSWEB_PHECODE184.11_Phelan.OCCC_LASSOSUM_UKB_20200608	Malignant.neoplasm.of.ovary
PGS000561	PRSWEB_PHECODE184.11_Phelan.SIOC_PRS.CS_MGI_20200608	Malignant.neoplasm.of.ovary
PGS000562	PRSWEB_PHECODE184.11_Phelan.SIOC_PRS.CS_UKB_20200608	Malignant.neoplasm.of.ovary
PGS000563	PRSWEB_PHECODE184.11_Phelan.SIOC_PT_UKB_20200608	Malignant.neoplasm.of.ovary
PGS000564	PRSWEB_PHECODE184.11_Phelan.SIOC_LASSOSUM_UKB_20200608	Malignant.neoplasm.of.ovary
PGS000566	PRSWEB_PHECODE185_20001.1044_PRS.CS_MGI_20200608	Prostate.cancer
PGS000567	PRSWEB_PHECODE185_20001.1044_PT_MGI_20200608	Prostate.cancer
PGS000568	PRSWEB_PHECODE185_20001.1044_LASSOSUM_MGI_20200608	Prostate.cancer
PGS000569	PRSWEB_PHECODE185_C3.PROSTATE_P_5e.08_MGI_20200608	Prostate.cancer
PGS000570	PRSWEB_PHECODE185_C3.PROSTATE_PRS.CS_MGI_20200608	Prostate.cancer
PGS000571	PRSWEB_PHECODE185_C3.PROSTATE_PT_MGI_20200608	Prostate.cancer
PGS000572	PRSWEB_PHECODE185_C3.PROSTATE_LASSOSUM_MGI_20200608	Prostate.cancer
PGS000573	PRSWEB_PHECODE185_C61_P_5e.08_MGI_20200608	Prostate.cancer
PGS000574	PRSWEB_PHECODE185_C61_PRS.CS_MGI_20200608	Prostate.cancer
PGS000576	PRSWEB_PHECODE185_C61_LASSOSUM_MGI_20200608	Prostate.cancer
PGS000577	PRSWEB_PHECODE185_GWAS.Catalog.r2019.05.03.X185_P_5e.08_MGI_20200608	Prostate.cancer
PGS000578	PRSWEB_PHECODE185_GWAS.Catalog.r2019.05.03.X185_P_5e.08_UKB_20200608	Prostate.cancer
PGS000579	PRSWEB_PHECODE185_GWAS.Catalog.r2019.05.03.X185_PT_MGI_20200608	Prostate.cancer
PGS000580	PRSWEB_PHECODE185_GWAS.Catalog.r2019.05.03.X185_PT_UKB_20200608	Prostate.cancer
PGS000581	PRSWEB_PHECODE185_Pca.PRACTICAL_P_5e.08_MGI_20200608	Prostate.cancer
PGS000582	PRSWEB_PHECODE185_Pca.PRACTICAL_P_5e.08_UKB_20200608	Prostate.cancer
PGS000583	PRSWEB_PHECODE185_Pca.PRACTICAL_PRS.CS_MGI_20200608	Prostate.cancer
PGS000584	PRSWEB_PHECODE185_Pca.PRACTICAL_PRS.CS_UKB_20200608	Prostate.cancer
PGS000585	PRSWEB_PHECODE185_Pca.PRACTICAL_PT_MGI_20200608	Prostate.cancer
PGS000586	PRSWEB_PHECODE185_Pca.PRACTICAL_PT_UKB_20200608	Prostate.cancer
PGS000587	PRSWEB_PHECODE185_Pca.PRACTICAL_LASSOSUM_MGI_20200608	Prostate.cancer
PGS000588	PRSWEB_PHECODE185_Pca.PRACTICAL_LASSOSUM_UKB_20200608	Prostate.cancer
PGS000589	PRSWEB_PHECODE185_UKBB.SAIGE.HRC.X185_P_5e.08_MGI_20200608	Prostate.cancer
PGS000590	PRSWEB_PHECODE185_UKBB.SAIGE.HRC.X185_PRS.CS_MGI_20200608	Prostate.cancer
PGS000591	PRSWEB_PHECODE185_UKBB.SAIGE.HRC.X185_PT_MGI_20200608	Prostate.cancer
PGS000592	PRSWEB_PHECODE185_UKBB.SAIGE.HRC.X185_LASSOSUM_MGI_20200608	Prostate.cancer
PGS000593	PRSWEB_PHECODE187_C3.MALE.GENITAL_P_5e.08_MGI_20200608	Cancer.of.other.male.genital.organs
PGS000594	PRSWEB_PHECODE187_C3.MALE.GENITAL_PT_MGI_20200608	Cancer.of.other.male.genital.organs
PGS000597	PRSWEB_PHECODE187.2_20001.1045_LASSOSUM_MGI_20200608	Malignant.neoplasm.of.testis
PGS000600	PRSWEB_PHECODE187.2_C3.TESTIS_LASSOSUM_MGI_20200608	Malignant.neoplasm.of.testis
PGS000603	PRSWEB_PHECODE187.2_GWAS.Catalog.r2019.05.03.X187.2_PT_MGI_20200608	Malignant.neoplasm.of.testis
PGS000605	PRSWEB_PHECODE189.11_GWAS.Catalog.r2019.05.03.X189.11_P_5e.08_UKB_20200608	Malignant.neoplasm.of.kidney..except.pelvis
PGS000606	PRSWEB_PHECODE189.11_GWAS.Catalog.r2019.05.03.X189.11_PT_UKB_20200608	Malignant.neoplasm.of.kidney..except.pelvis
PGS000607	PRSWEB_PHECODE189.2_20001.1035_PRS.CS_MGI_20200608	Bladder.cancer
PGS000608	PRSWEB_PHECODE189.2_C3.BLADDER_PRS.CS_MGI_20200608	Bladder.cancer
PGS000609	PRSWEB_PHECODE189.2_C67_LASSOSUM_MGI_20200608	Bladder.cancer
PGS000610	PRSWEB_PHECODE189.2_GWAS.Catalog.r2019.05.03.X189.2_P_5e.08_MGI_20200608	Bladder.cancer
PGS000611	PRSWEB_PHECODE189.2_GWAS.Catalog.r2019.05.03.X189.2_P_5e.08_UKB_20200608	Bladder.cancer
PGS000612	PRSWEB_PHECODE189.2_GWAS.Catalog.r2019.05.03.X189.2_PT_MGI_20200608	Bladder.cancer
PGS000613	PRSWEB_PHECODE189.2_GWAS.Catalog.r2019.05.03.X189.2_PT_UKB_20200608	Bladder.cancer
PGS000614	PRSWEB_PHECODE189.2_UKBB.SAIGE.HRC.X189.2_PRS.CS_MGI_20200608	Bladder.cancer
PGS000615	PRSWEB_PHECODE189.2_UKBB.SAIGE.HRC.X189.2_PT_MGI_20200608	Bladder.cancer
PGS000616	PRSWEB_PHECODE189.2_UKBB.SAIGE.HRC.X189.2_LASSOSUM_MGI_20200608	Bladder.cancer
PGS000617	PRSWEB_PHECODE190_20001.1030_PRS.CS_MGI_20200608	Ocular.cancer
PGS000618	PRSWEB_PHECODE191.1_GWAS.Catalog.r2019.05.03.X191.1_P_5e.08_UKB_20200608	Brain.and.nervous.system.cancer
PGS000619	PRSWEB_PHECODE191.1_GWAS.Catalog.r2019.05.03.X191.1_PT_UKB_20200608	Brain.and.nervous.system.cancer
PGS000620	PRSWEB_PHECODE191.11_C71_LASSOSUM_MGI_20200608	Brain.cancer
PGS000621	PRSWEB_PHECODE191.11_GWAS.Catalog.r2019.05.03.X191.11_P_5e.08_MGI_20200608	Brain.cancer
PGS000622	PRSWEB_PHECODE191.11_GWAS.Catalog.r2019.05.03.X191.11_P_5e.08_UKB_20200608	Brain.cancer
PGS000623	PRSWEB_PHECODE191.11_GWAS.Catalog.r2019.05.03.X191.11_PT_MGI_20200608	Brain.cancer
PGS000624	PRSWEB_PHECODE191.11_GWAS.Catalog.r2019.05.03.X191.11_PT_UKB_20200608	Brain.cancer
PGS000625	PRSWEB_PHECODE191.11_UKBB.SAIGE.HRC.X191.11_PT_MGI_20200608	Brain.cancer
PGS000626	PRSWEB_PHECODE193_20001.1065_PT_MGI_20200608	Thyroid.cancer
PGS000627	PRSWEB_PHECODE193_C3.THYROID.GLAND_PT_MGI_20200608	Thyroid.cancer
PGS000628	PRSWEB_PHECODE193_C3.THYROID.GLAND_LASSOSUM_MGI_20200608	Thyroid.cancer
PGS000629	PRSWEB_PHECODE193_C73_PT_MGI_20200608	Thyroid.cancer
PGS000634	PRSWEB_PHECODE193_UKBB.SAIGE.HRC.X193_PRS.CS_MGI_20200608	Thyroid.cancer
PGS000635	PRSWEB_PHECODE193_UKBB.SAIGE.HRC.X193_PT_MGI_20200608	Thyroid.cancer
PGS000636	PRSWEB_PHECODE193_UKBB.SAIGE.HRC.X193_LASSOSUM_MGI_20200608	Thyroid.cancer
PGS000637	PRSWEB_PHECODE201_20001.1052_PRS.CS_MGI_20200608	Hodgkin.s.disease
PGS000640	PRSWEB_PHECODE201_UKBB.SAIGE.HRC.X201_LASSOSUM_MGI_20200608	Hodgkin.s.disease
PGS000643	PRSWEB_PHECODE202.21_C.FOLLICULAR.LYMPHOMA_PRS.CS_MGI_20200608	Nodular.lymphoma
PGS000644	PRSWEB_PHECODE202.21_C.FOLLICULAR.LYMPHOMA_LASSOSUM_MGI_20200608	Nodular.lymphoma
PGS000645	PRSWEB_PHECODE204.1_C.LYMPHOID.LEUKAEMIA_PT_MGI_20200608	Lymphoid.leukemia
PGS000646	PRSWEB_PHECODE204.12_GWAS.Catalog.r2019.05.03.X204.12_P_5e.08_MGI_20200608	Chronic.lymphocytic.leukemia
PGS000647	PRSWEB_PHECODE204.12_GWAS.Catalog.r2019.05.03.X204.12_P_5e.08_UKB_20200608	Chronic.lymphocytic.leukemia
PGS000648	PRSWEB_PHECODE204.12_GWAS.Catalog.r2019.05.03.X204.12_PT_MGI_20200608	Chronic.lymphocytic.leukemia
PGS000649	PRSWEB_PHECODE204.12_GWAS.Catalog.r2019.05.03.X204.12_PT_UKB_20200608	Chronic.lymphocytic.leukemia
PGS000650	PRSWEB_PHECODE204.12_UKBB.SAIGE.HRC.X204.12_PT_MGI_20200608	Chronic.lymphocytic.leukemia
PGS000651	PRSWEB_PHECODE204.12_UKBB.SAIGE.HRC.X204.12_LASSOSUM_MGI_20200608	Chronic.lymphocytic.leukemia
PGS000652	PRSWEB_PHECODE204.4_C90_PT_MGI_20200608	Multiple.myeloma
PGS000653	PRSWEB_PHECODE204.4_GWAS.Catalog.r2019.05.03.X204.4_P_5e.08_UKB_20200608	Multiple.myeloma
PGS000654	PRSWEB_PHECODE204.4_GWAS.Catalog.r2019.05.03.X204.4_PT_UKB_20200608	Multiple.myeloma
PGS000663	wGRS22	Pancreatic.cancer
PGS000664	GRS7_GFR	Rapid.decline.of.glomerular.filtration.rate..GFR.
PGS000665	GRS_32	Ischemic.stroke
PGS000666	PGS_LVESVi	Body.surface.area.indexed.left.ventricular.end.systolic.volume
PGS000667	LPA_GRS43	Lipoprotein.A
PGS000716	PGS295_elbs	Early.life.body.size
PGS000718	PRPBB_44	Beta.blocker.survival.benefit
PGS000719	PRS_Prostate	Prostate.cancer
PGS000720	PRS_Colorectal	Colorectal.cancer
PGS000721	PRS_Lung	Lung.cancer
PGS000722	PRS_Kidney	Kidney.cancer
PGS000723	PRS_Bladder	Bladder.cancer
PGS000724	PRS_Ovary	Epithelial.ovarian.cancer
PGS000725	PRS_Pancreas	Pancreatic.cancer
PGS000726	PGS12_CIR	Cirrhosis
PGS000727	AF_PGS	Atrial.fibrillation
PGS000728	CKD_PGS	Chronic.kidney.disease
PGS000729	T2D_PGS	Type.2.diabetes..T2D.
PGS000730	PRS_BCC	Basal.cell.carcinoma
PGS000733	PHS46.African	Prostate.cancer
PGS000734	PRS95_CRC	Colorectal.cancer
PGS000736	PRS_QRS	QRS.duration
PGS000738	CONFIRMED_PGS	Vitiligo
PGS000739	HCM_GRS	Hypertrophic.cardiomyopathy
PGS000740	PRS128_LC	Lung.cancer
PGS000742	PHS166	Prostate.cancer
PGS000743	PRS_melanoma	Melanoma
PGS000744	PRS_melanoma_pigment.pathway	Melanoma
PGS000746	PRS_UKB	Coronary.artery.disease
PGS000747	PRS_EB	Coronary.artery.disease
PGS000748	PRS_DE	Coronary.artery.disease
PGS000749	PRS_COMBINED	Coronary.artery.disease
PGS000750	PRS_43	Parkinson.s.disease
PGS000752	PGS_Lpa	Lipoprotein.A.concentration..nmol.L.
PGS000753	PRS29_AAA	Abdominal.aortic.aneurysm
PGS000756	GRS3_Nar	Narcolepsy
PGS000758	LASSO_Height	Adult.standing.height
PGS000760	VIT	Vitiligo
PGS000762	PRS_HD	Hearing.difficulty
PGS000763	PRS_HAID	Hearing.aid.use
PGS000765	PRS_CRC95	Colorectal.cancer
PGS000766	PRS56_CM	Cutaneous.melanoma
PGS000768	PRS_QT	QT.interval
PGS000769	PRS16_BDR	Response.to.bronchodilator..albutamol.
PGS000770	PRS231	Body.mass.index..BMI.
PGS000771	GRS95_SLEmain	Systemic.lupus.erythematosus
PGS000772	GRS95_SLEgen	Systemic.lupus.erythematosus
PGS000773	PRS179_BC	Breast.cancer
PGS000774	PRS179_ERpos	Estrogen.receptor.positive.breast.cancer
PGS000775	PRS179_ERneg	Estrogen.receptor.negative.breast.cancer
PGS000777	PHS3_PDD	Parkinson.s.disease.dementia
PGS000779	PGS7_AD	Alzheimer.s.disease
PGS000782	CC_Bladder_IV	Bladder.cancer
PGS000783	CC_Breast_IV	Breast.cancer
PGS000784	CC_Cervix_IV	Cervical.cancer
PGS000785	CC_Colorectal_IV	Colorectal.cancer
PGS000787	CC_Kidney_IV	Kidney.cancer
PGS000788	CC_LL_IV	Lymphocytic.leukemia
PGS000789	CC_Lung_IV	Lung.cancer
PGS000790	CC_Melanoma_IV	Melanoma
PGS000791	CC_NHL_IV	Non.Hodgkin.s.lymphoma
PGS000793	CC_Ovary_IV	Ovarian.cancer
PGS000794	CC_Pancreas_IV	Pancreatic.cancer
PGS000795	CC_Prostate_IV	Prostate.cancer
PGS000799	GRSw_TAGC	Asthma
PGS000801	GRS40_CRC	Colorectal.cancer
PGS000802	CRC_19	Colorectal.cancer
PGS000803	wGRS41_SLE	Systemic.lupus.erythematosus
PGS000804	GRS582_T2Dmulti	Type.2.diabetes..T2D.
PGS000805	GRS582_T2Deur	Type.2.diabetes..T2D.
PGS000809	PRS127_MS	Multiple.sclerosis
PGS000811	AD.PRS_39	Alzheimer.s.disease
PGS000812	AD.PRS_57	Alzheimer.s.disease
PGS000813	PRS46_melanoma	Melanoma
PGS000817	GRS200_GGT	Gamma.glutamyl.transferase
PGS000818	GRS_Metabo	Coronary.heart.disease
PGS000819	PRS_DR	Diabetic.retinopathy
PGS000820	PRS_hypothyroidism	Hypothyroidism..self.reported.
PGS000821	PRS_hypomed	Thyroid.medication.use
PGS000823	GRS23_AD	Alzheimer.s.disease
PGS000824	LDL.C_PGS	LDL.cholesterol
PGS000825	HDL.C_PGS	HDL.cholesterol
PGS000826	Triglycerides_PGS	Triglycerides
PGS000827	WaistCircumference_PGS_M	Waist.circumference..male.
PGS000828	WaistCircumference_PGS_F	Waist.circumference..female.
PGS000829	BMI_PGS_M	Body.mass.index..BMI...male.
PGS000830	BMI_PGS_F	Body.mass.index..BMI...female.
PGS000831	Total_cholesterol_PGS	Total.cholesterol
PGS000832	T2D.GRS	Type.2.diabetes..T2D.
PGS000833	T1D	Type.1.diabetes..T1D.
PGS000835	ISR	Insulin.secretion.rate
PGS000836	F.INS	Fasting.insulin
PGS000837	ISI	Insulin.sensitivity.index
PGS000838	Fasting_Glucose	Fasting.glucose
PGS000841	BMI	Body.mass.index..BMI.
PGS000842	WHR	Waist.hip.ratio
PGS000843	WHRadjBMI	WHR.adjusted.for.BMI
PGS000844	VAT_Mass	Predicted.visceral.adipose.tissue
PGS000845	HDL	HDL.cholesterol
PGS000846	LDL	LDL.cholesterol
PGS000847	TG	Triglycerides..TG.
PGS000848	T2D_Adiposity	Type.2.diabetes..based.on.SNPs.associated.with.adiposity.
PGS000849	T2D_Impaired_Lipids	Type.2.diabetes..based.on.SNPs.associated.with.impaired.lipids.
PGS000851	T2D_Insulin_Action_Secretion	Type.2.diabetes..based.on.SNPs.associated.with.insulin.action.secretion.
PGS000852	T2D_Insulin_Secretion_1	Type.2.diabetes..based.on.SNPs.associated.with.insulin.secretion.
PGS000853	T2D_Insulin_Secretion_2	Type.2.diabetes..based.on.SNPs.associated.with.insulin.secretion.
PGS000854	T2D_BetaCell	Type.2.diabetes..based.on.SNPs.associated.with.beta.cell.function.
PGS000857	T2D_Obesity	Type.2.diabetes..based.on.SNPs.associated.with.obesity.
PGS000858	T2D_Proinsulin	Type.2.diabetes..based.on.SNPs.associated.with.proinsulin.levels.
PGS000859	CKD	Chronic.kidney.disease
PGS000860	eGFR	Estimated.glomerular.filtration.rate
PGS000861	UACR	Urine.Albumin.to.Creatinine.ratio
PGS000862	DR	Diabetic.Retinopathy
PGS000864	T2D.gPRS	Type.2.diabetes..T2D.
PGS000868	T2D_221	Type.2.diabetes..T2D.
PGS000869	T1D_48	Type.1.diabetes..T1D.
PGS000871	IS_14	Insulin.secretion
PGS002266	PRS_29	Nonsyndromic.cleft.lip.with.or.without.cleft.palate
PGS002267	PRS89_AA	Ascending.thoracic.aortic.diameter
PGS002270	PRS33_LC	Lung.cancer
PGS002271	PRS_MVP	Mitral.valve.prolapse
PGS002272	GRS6_COVID	COVID.19.infection
PGS002274	LDL.PRS	LDL.cholesterol
PGS002275	SBP.PRS	Systolic.blood.pressure
PGS002276	QTc_PRS.CS	QTc.duration
PGS002277	pPS_Insulin_secretion_1	Type.2.diabetes..based.on.SNPs.associated.with.insulin.secretion.
PGS002281	PRS23_MM	Multiple.myeloma
PGS002283	GRS15_NAFLD	Nonalcoholic.fatty.liver.disease
PGS002288	PRS_POP	Pelvic.organ.prolapse
PGS002289	GRS23_AD	Late.onset.Alzheimer.s.disease
PGS002292	PRS36_KC	Keratoconus
PGS002293	PRS62_psoriasis	Psoriasis
PGS002294	PRS111	Breast.cancer
PGS002295	GRS413_IGF.1	Insulin.growth.like.factor.1.level
PGS002296	PRS2166_HT	Hypertension
PGS002297	GRS48_lpa	Lipoprotein.A.levels
PGS002299	PRS3_gastric	Gastric.cancer
PGS002302	PRS28_glioma	Glioma
PGS002303	PRS9_DLBCL	Diffuse.large.B.cell.lymphoma
PGS002304	PRS6_FL	Follicular.lymphoma
PGS002305	PRS43_CLL	Chronic.lymphoid.leukemia
PGS002306	PRS23_MM	Multiple.myeloma
PGS002307	PRS33_gout	Gout
PGS002308	PRScsx_T2D	Type.2.diabetes..T2D.
PGS002309	repro_NumberChildrenEverBorn_Pooled.BOLT.LMM	Number.of.children.ever.born
PGS002310	repro_MENARCHE_AGE.BOLT.LMM	Age.at.menarche
PGS002311	disease_ASTHMA_DIAGNOSED.BOLT.LMM	Asthma
PGS002312	disease_AID_ALL.BOLT.LMM	Autoimmune.disease
PGS002313	body_BMIz.BOLT.LMM	Body.mass.index..BMI.
PGS002314	body_BALDING1.BOLT.LMM	Balding.Type.1
PGS002315	bmd_HEEL_TSCOREz.BOLT.LMM	Bone.mineral.density..BMD.
PGS002316	disease_CARDIOVASCULAR.BOLT.LMM	Cardiovascular.disease
PGS002317	repro_ChildLess.BOLT.LMM	Childless
PGS002318	other_MORNINGPERSON.BOLT.LMM	Chronotype..morning.person.
PGS002319	cov_EDU_COLLEGE.BOLT.LMM	College.education
PGS002320	disease_DERMATOLOGY.BOLT.LMM	Dermatologic.diseases
PGS002321	disease_DIABETES_ANY_DIAGNOSED.BOLT.LMM	Diabetes..any.type.
PGS002322	bp_DIASTOLICadjMEDz.BOLT.LMM	Diastolic.blood.pressure
PGS002323	disease_ALLERGY_ECZEMA_DIAGNOSED.BOLT.LMM	Eczema
PGS002324	disease_ENDOCRINE_DIABETES.BOLT.LMM	Endocrine.and.diabetes.diseases
PGS002325	blood_EOSINOPHIL_COUNT.BOLT.LMM	Eosinophil.count
PGS002326	lung_FEV1FVCzSMOKE.BOLT.LMM	FEV1.FVC.ratio
PGS002327	lung_FVCzSMOKE.BOLT.LMM	Forced.vital.capacity
PGS002328	biochemistry_Glucose.BOLT.LMM	Glucose
PGS002329	biochemistry_HDLcholesterol.BOLT.LMM	HDL.cholesterol
PGS002330	pigment_HAIR.BOLT.LMM	Hair.color
PGS002331	biochemistry_HbA1c.BOLT.LMM	HbA1c
PGS002332	body_HEIGHTz.BOLT.LMM	Height
PGS002333	blood_HIGH_LIGHT_SCATTER_RETICULOCYTE_COUNT.BOLT.LMM	High.light.scatter.reticulocyte.count
PGS002334	disease_HI_CHOL_SELF_REP.BOLT.LMM	High.cholesterol
PGS002335	disease_HYPERTENSION_DIAGNOSED.BOLT.LMM	Hypertension
PGS002336	disease_HYPOTHYROIDISM_SELF_REP.BOLT.LMM	Hypothyroidism
PGS002337	biochemistry_LDLdirect.BOLT.LMM	LDL.cholesterol
PGS002338	blood_LYMPHOCYTE_COUNT.BOLT.LMM	Lymphocyte.count
PGS002339	blood_MEAN_CORPUSCULAR_HEMOGLOBIN.BOLT.LMM	Mean.corpuscular.hemoglobin
PGS002340	blood_MEAN_PLATELET_VOL.BOLT.LMM	Mean.platelet.volume
PGS002341	blood_MONOCYTE_COUNT.BOLT.LMM	Monocyte.count
PGS002342	mental_NEUROTICISM.BOLT.LMM	Neuroticism
PGS002343	blood_PLATELET_COUNT.BOLT.LMM	Platelet.count
PGS002344	disease_PSORIASIS.BOLT.LMM	Psoriasis
PGS002345	blood_RED_COUNT.BOLT.LMM	Red.blood.cell.count
PGS002346	blood_RBC_DISTRIB_WIDTH.BOLT.LMM	Red.blood.cell.distribution.width
PGS002347	disease_RESPIRATORY_ENT.BOLT.LMM	Respiratory.and.ear.nose.throat.diseases
PGS002348	cov_SMOKING_STATUS.BOLT.LMM	Smoking.status
PGS002349	bp_SYSTOLICadjMEDz.BOLT.LMM	Systolic.blood.pressure
PGS002350	pigment_TANNING.BOLT.LMM	Tanning
PGS002351	disease_THYROID_ANY_SELF_REP.BOLT.LMM	Thyroid..self.reported.conditions.
PGS002352	biochemistry_Cholesterol.BOLT.LMM	Total.cholesterol
PGS002353	biochemistry_Triglycerides.BOLT.LMM	Triglycerides
PGS002354	disease_T2D.BOLT.LMM	Type.2.diabetes..T2D.
PGS002355	biochemistry_VitaminD.BOLT.LMM	Vitamin.D
PGS002356	body_WHRadjBMIz.BOLT.LMM	Waist.hip.ratio
PGS002357	blood_WHITE_COUNT.BOLT.LMM	White.blood.cell.count
PGS002675	repro_NumberChildrenEverBorn_Pooled.SBayesR	Number.of.children.ever.born
PGS002676	repro_MENARCHE_AGE.SBayesR	Age.at.menarche
PGS002677	disease_ASTHMA_DIAGNOSED.SBayesR	Asthma
PGS002678	disease_AID_ALL.SBayesR	Autoimmune.disease
PGS002679	body_BMIz.SBayesR	Body.mass.index..BMI.
PGS002680	body_BALDING1.SBayesR	Balding.Type.1
PGS002681	bmd_HEEL_TSCOREz.SBayesR	Bone.mineral.density..BMD.
PGS002682	disease_CARDIOVASCULAR.SBayesR	Cardiovascular.disease
PGS002683	repro_ChildLess.SBayesR	Childless
PGS002684	other_MORNINGPERSON.SBayesR	Chronotype..morning.person.
PGS002685	cov_EDU_COLLEGE.SBayesR	College.education
PGS002686	disease_DERMATOLOGY.SBayesR	Dermatologic.diseases
PGS002687	disease_DIABETES_ANY_DIAGNOSED.SBayesR	Diabetes..any.type.
PGS002688	bp_DIASTOLICadjMEDz.SBayesR	Diastolic.blood.pressure
PGS002689	disease_ALLERGY_ECZEMA_DIAGNOSED.SBayesR	Eczema
PGS002690	disease_ENDOCRINE_DIABETES.SBayesR	Endocrine.and.diabetes.diseases
PGS002691	blood_EOSINOPHIL_COUNT.SBayesR	Eosinophil.count
PGS003652	R_hippocampal_tail_trans_ancestry_meta_analysis	Right.hippocampal.tail.volume
PGS003653	L_hippocampal_tail_UKBB_EUR_GWAS	Left.hippocampal.tail.volume
PGS003654	R_hippocampal_tail_UKBB_EUR_GWAS	Right.hippocampal.tail.volume
PGS003657	L_hippocampus_trans_ancestry_meta_analysis	Left.hippocampus.volume
PGS003658	R_hippocampus_trans_ancestry_meta_analysis	Right.hippocampus.volume
PGS003659	L_hippocampal_body_trans_ancestry_meta_analysis	Left.hippocampal.body.volume
PGS003660	L_hippocampal_head_trans_ancestry_meta_analysis	Left.hippocampal.head.volume
PGS003661	R_hippocampal_body_trans_ancestry_meta_analysis	Right.hippocampal.body.volume
PGS003662	R_hippocampal_head_trans_ancestry_meta_analysis	Right.hippocampal.head.volume
PGS003663	L_hippocampus_UKBB_EUR_GWAS	Left.hippocampus.volume
PGS003664	R_hippocampus_UKBB_EUR_GWAS	Right.hippocampus.volume
PGS003665	L_hippocampal_body_UKBB_EUR_GWAS	Left.hippocampal.body.volume
PGS003666	L_hippocampal_head_UKBB_EUR_GWAS	Left.hippocampal.head.volume
PGS003667	R_hippocampal_body_UKBB_EUR_GWAS	Right.hippocampal.body.volume
PGS003668	R_hippocampal_head_UKBB_EUR_GWAS	Right.hippocampal.head.volume
PGS003675	L_fimbria_trans_ancestry_meta_analysis	Left.fimbria.volume
PGS003676	R_fimbria_trans_ancestry_meta_analysis	Right.fimbria.volume
PGS003677	L_fimbria_UKBB_EUR_GWAS	Left.fimbria.volume
PGS003678	R_fimbria_UKBB_EUR_GWAS	Right.fimbria.volume
PGS003681	L_molecular_layer_HP_head_trans_ancestry_meta_analysis	Left.molecular.layer.hippocampus.proper.head.volume
PGS003682	L_molecular_layer_HP_body_trans_ancestry_meta_analysis	Left.molecular.layer.hippocampus.proper.body.volume
PGS003683	R_molecular_layer_HP_head_trans_ancestry_meta_analysis	Right.molecular.layer.hippocampus.proper.head.volume
PGS003684	R_molecular_layer_HP_body_trans_ancestry_meta_analysis	Right.molecular.layer.hippocampus.proper.body.volume
PGS003685	L_molecular_layer_HP_head_UKBB_EUR_GWAS	Left.molecular.layer.hippocampus.proper.head.volume
PGS003686	L_molecular_layer_HP_body_UKBB_EUR_GWAS	Left.molecular.layer.hippocampus.proper.body.volume
PGS003687	R_molecular_layer_HP_head_UKBB_EUR_GWAS	Right.molecular.layer.hippocampus.proper.head.volume
PGS003688	R_molecular_layer_HP_body_UKBB_EUR_GWAS	Right.molecular.layer.hippocampus.proper.body.volume
PGS003693	L_parasubiculum_trans_ancestry_meta_analysis	Left.parasubiculum.volume
PGS003694	R_parasubiculum_trans_ancestry_meta_analysis	Right.parasubiculum.volume
PGS003695	L_parasubiculum_UKBB_EUR_GWAS	Left.parasubiculum.volume
PGS003696	R_parasubiculum_UKBB_EUR_GWAS	Right.parasubiculum.volume
PGS003699	L_presubiculum_head_trans_ancestry_meta_analysis	Left.presubiculum.head.volume
PGS003700	L_presubiculum_body_trans_ancestry_meta_analysis	Left.presubiculum.body.volume
PGS003701	R_presubiculum_head_trans_ancestry_meta_analysis	Right.presubiculum.head.volume
PGS003702	R_presubiculum_body_trans_ancestry_meta_analysis	Right.presubiculum.body.volume
PGS003703	L_presubiculum_head_UKBB_EUR_GWAS	Left.presubiculum.head.volume
PGS003704	L_presubiculum_body_UKBB_EUR_GWAS	Left.presubiculum.body.volume
PGS003705	R_presubiculum_head_UKBB_EUR_GWAS	Right.presubiculum.head.volume
PGS003706	R_presubiculum_body_UKBB_EUR_GWAS	Right.presubiculum.body.volume
PGS003711	L_subiculum_body_trans_ancestry_meta_analysis	Left.subiculum.body.volume
PGS003712	L_subiculum_head_trans_ancestry_meta_analysis	Left.subiculum.head.volume
PGS003713	R_subiculum_body_trans_ancestry_meta_analysis	Right.subiculum.body.volume
PGS003714	R_subiculum_head_trans_ancestry_meta_analysis	Right.subiculum.head.volume
PGS003715	L_subiculum_body_UKBB_EUR_GWAS	Left.subiculum.body.volume
PGS003716	L_subiculum_head_UKBB_EUR_GWAS	Left.subiculum.head.volume
PGS003717	R_subiculum_body_UKBB_EUR_GWAS	Right.subiculum.body.volume
PGS003718	R_subiculum_head_UKBB_EUR_GWAS	Right.subiculum.head.volume
PGS003723	cEF	Common.executive.function
PGS003724	IQ	Intelligence.quotient
PGS003725	GPS_Mult	Coronary.artery.disease
PGS003726	GPS_CADANC	Coronary.artery.disease
PGS003727	GPS_CADEUR	Coronary.artery.disease
PGS003729	PS_T2D_293.DIAGRAM	Type.2.diabetes..T2D.
PGS003730	PS_T2D_287.DIAMANTE	Type.2.diabetes..T2D.
PGS003733	PS_T2D_287.EUR.DIAMANTE	Type.2.diabetes..T2D.
PGS003737	PRS26_BrC	Brain.cancer
PGS003738	PRS136_BC	Breast.cancer
PGS003739	PRS81_CoC	Colorectal.cancer
PGS003741	PRS28_OC	Ovarian.cancer
PGS003742	PRS19_PC	Pancreatic.cancer
PGS003743	PRS118_PrC	Prostate.cancer
PGS003744	PRS14_RC	Renal.cancer
PGS003745	PRS57_SM	Skin.Melanoma
PGS003746	PRS11_TC	Thyroid.cancer
PGS003747	GRS341_SI	Smoking.initiation
PGS003748	GRS46_CPD	Cigarettes.smoked.per.day
PGS003749	ModelT1D_under25	Type.1.diabetes..T1D.
PGS003750	ModelT1D	Type.1.diabetes..T1D.
PGS003751	ModelT2D_over45	Type.2.diabetes..T2D.
PGS003752	ModelT2D	Type.2.diabetes..T2D.
PGS003753	PRS35445_ADHD	Attention.deficit.hyperactivity.disorder
PGS003754	PRS22_OCstepwise	Nonmucinous.Epithelial.Ovarian.Cancer
PGS003759	BrCa_PRS_JPHC_EURGWAS	Breast.cancer
PGS003760	PRS49_EOCRC	Early.onset.colorectal.cancer
PGS003761	PRS165_AF	Atrial.fibrillation
PGS003763	PRS44_PD	Parkinson.s.disease
PGS003764	PRS78_sleep.duration	Sleep.duration
PGS003765	GRS.PCa.451	Prostate.cancer
PGS003766	GRS.PCa.451.TOPMed	Prostate.cancer
PGS003767	HDL_EUR_CT	HDL.cholesterol
PGS003768	HDL_EUR_LDpred2	HDL.cholesterol
PGS003771	HDL_AFR_weighted_LDpred2	HDL.cholesterol
PGS003772	HDL_AFR_PRSCSx	HDL.cholesterol
PGS003773	HDL_AFR_CTSLEB	HDL.cholesterol
PGS003776	HDL_EAS_weighted_LDpred2	HDL.cholesterol
PGS003777	HDL_EAS_PRSCSx	HDL.cholesterol
PGS003778	HDL_EAS_CTSLEB	HDL.cholesterol
PGS003781	HDL_SAS_weighted_LDpred2	HDL.cholesterol
PGS003782	HDL_SAS_PRSCSx	HDL.cholesterol
PGS003783	HDL_SAS_CTSLEB	HDL.cholesterol
PGS003784	LDL_EUR_CT	LDL.cholesterol
PGS003785	LDL_EUR_LDpred2	LDL.cholesterol
PGS003788	LDL_AFR_weighted_LDpred2	LDL.cholesterol
PGS003789	LDL_AFR_PRSCSx	LDL.cholesterol
PGS003790	LDL_AFR_CTSLEB	LDL.cholesterol
PGS003793	LDL_EAS_weighted_LDpred2	LDL.cholesterol
PGS003794	LDL_EAS_PRSCSx	LDL.cholesterol
PGS003795	LDL_EAS_CTSLEB	LDL.cholesterol
PGS004014	lassosum.CV.GCST004773.T2D	Type.2.diabetes..T2D.
PGS004015	lassosum.CV.GCST005838.Stroke	Stroke
PGS004017	lassosum.CV.GCST008059.eGFR	eGFR
PGS004019	lassosum.CV.GCST008972.Urate	Urate
PGS004020	lassosum.CV.GCST90013445.T1D	Type.1.diabetes..T1D.
PGS004021	lassosum.CV.GCST90013534.RA	Rheumatoid.arthritis
PGS004022	ldpred2.auto.GCST002783.BMI	Body.mass.index..BMI.
PGS004023	ldpred2.auto.GCST004131.IBD	Inflammatory.bowel.disease..IBD.
PGS004024	ldpred2.auto.GCST004773.T2D	Type.2.diabetes..T2D.
PGS004025	ldpred2.auto.GCST004988.Breast_cancer	Breast.cancer
PGS004026	ldpred2.auto.GCST005838.Stroke	Stroke
PGS004027	ldpred2.auto.GCST006085.Prostate_cancer	Prostate.cancer
PGS004028	ldpred2.auto.GCST007140.HDL	HDL.cholesterol
PGS004029	ldpred2.auto.GCST007954.HbA1c	HbA1c
PGS004031	ldpred2.auto.GCST008059.eGFR	eGFR
PGS004033	ldpred2.auto.GCST008972.Urate	Urate
PGS004034	ldpred2.auto.GCST90012877.AD	Alzheimer.s.disease
PGS004035	ldpred2.auto.GCST90013445.T1D	Type.1.diabetes..T1D.
PGS004036	ldpred2.auto.GCST90018959.Height	Height
PGS004037	ldpred2.CV.GCST002783.BMI	Body.mass.index..BMI.
PGS004038	ldpred2.CV.GCST004131.IBD	Inflammatory.bowel.disease..IBD.
PGS004039	ldpred2.CV.GCST004773.T2D	Type.2.diabetes..T2D.
PGS004040	ldpred2.CV.GCST004988.Breast_cancer	Breast.cancer
PGS004041	ldpred2.CV.GCST005838.Stroke	Stroke
PGS004042	ldpred2.CV.GCST006085.Prostate_cancer	Prostate.cancer
PGS004043	ldpred2.CV.GCST007140.HDL	HDL.cholesterol
PGS004044	ldpred2.CV.GCST007954.HbA1c	HbA1c
PGS004046	ldpred2.CV.GCST008059.eGFR	eGFR
PGS004048	ldpred2.CV.GCST008972.Urate	Urate
PGS004049	ldpred2.CV.GCST90013534.RA	Rheumatoid.arthritis
PGS004050	megaprs.auto.GCST002783.BMI	Body.mass.index..BMI.
PGS004051	megaprs.auto.GCST004131.IBD	Inflammatory.bowel.disease..IBD.
PGS004052	megaprs.auto.GCST004773.T2D	Type.2.diabetes..T2D.
PGS004053	megaprs.auto.GCST004988.Breast_cancer	Breast.cancer
PGS004054	megaprs.auto.GCST005838.Stroke	Stroke
PGS004055	megaprs.auto.GCST006085.Prostate_cancer	Prostate.cancer
PGS004056	megaprs.auto.GCST007140.HDL	HDL.cholesterol
PGS004057	megaprs.auto.GCST007954.HbA1c	HbA1c
PGS004059	megaprs.auto.GCST008059.eGFR	eGFR
PGS004061	megaprs.auto.GCST008972.Urate	Urate
PGS004062	megaprs.auto.GCST90012877.AD	Alzheimer.s.disease
PGS004063	megaprs.auto.GCST90013445.T1D	Type.1.diabetes..T1D.
PGS004064	megaprs.auto.GCST90013534.RA	Rheumatoid.arthritis
PGS004065	megaprs.auto.GCST90018959.Height	Height
PGS004093	prscs.auto.GCST90013445.T1D	Type.1.diabetes..T1D.
PGS004094	prscs.auto.GCST90013534.RA	Rheumatoid.arthritis
PGS004095	prscs.auto.GCST90018959.Height	Height
PGS004096	prscs.CV.GCST002783.BMI	Body.mass.index..BMI.
PGS004097	prscs.CV.GCST004131.IBD	Inflammatory.bowel.disease..IBD.
PGS004098	prscs.CV.GCST005838.Stroke	Stroke
PGS004099	prscs.CV.GCST006085.Prostate_cancer	Prostate.cancer
PGS004100	prscs.CV.GCST007140.HDL	HDL.cholesterol
PGS004102	prscs.CV.GCST90013445.T1D	Type.1.diabetes..T1D.
PGS004103	prscs.CV.GCST90013534.RA	Rheumatoid.arthritis
PGS004104	pt_clump.auto.GCST002783.BMI	Body.mass.index..BMI.
PGS004105	pt_clump.auto.GCST004131.IBD	Inflammatory.bowel.disease..IBD.
PGS004106	pt_clump.auto.GCST004773.T2D	Type.2.diabetes..T2D.
PGS004107	pt_clump.auto.GCST004988.Breast_cancer	Breast.cancer
PGS004108	pt_clump.auto.GCST005838.Stroke	Stroke
PGS004109	pt_clump.auto.GCST006085.Prostate_cancer	Prostate.cancer
PGS004110	pt_clump.auto.GCST007140.HDL	HDL.cholesterol
PGS004111	pt_clump.auto.GCST007954.HbA1c	HbA1c
PGS004113	pt_clump.auto.GCST008059.eGFR	eGFR
PGS004115	pt_clump.auto.GCST008972.Urate	Urate
PGS004116	pt_clump.auto.GCST90012877.AD	Alzheimer.s.disease
PGS004117	pt_clump.auto.GCST90013445.T1D	Type.1.diabetes..T1D.
PGS004118	pt_clump.auto.GCST90013534.RA	Rheumatoid.arthritis
PGS004119	pt_clump.auto.GCST90018959.Height	Height
PGS004120	pt_clump_nested.CV.GCST002783.BMI	Body.mass.index..BMI.
PGS004121	pt_clump_nested.CV.GCST004131.IBD	Inflammatory.bowel.disease..IBD.
PGS004122	pt_clump_nested.CV.GCST004773.T2D	Type.2.diabetes..T2D.
PGS004123	pt_clump_nested.CV.GCST004988.Breast_cancer	Breast.cancer
PGS004124	pt_clump_nested.CV.GCST005838.Stroke	Stroke
PGS004125	pt_clump_nested.CV.GCST006085.Prostate_cancer	Prostate.cancer
PGS004126	pt_clump_nested.CV.GCST007140.HDL	HDL.cholesterol
PGS004127	pt_clump_nested.CV.GCST007954.HbA1c	HbA1c
PGS004129	pt_clump_nested.CV.GCST008059.eGFR	eGFR
PGS004131	pt_clump_nested.CV.GCST008972.Urate	Urate
PGS004132	pt_clump_nested.CV.GCST90013445.T1D	Type.1.diabetes..T1D.
PGS004133	pt_clump_nested.CV.GCST90013534.RA	Rheumatoid.arthritis
PGS004134	sbayesr.auto.GCST002783.BMI	Body.mass.index..BMI.
PGS004135	sbayesr.auto.GCST004131.IBD	Inflammatory.bowel.disease..IBD.
PGS004136	sbayesr.auto.GCST004773.T2D	Type.2.diabetes..T2D.
PGS004137	sbayesr.auto.GCST004988.Breast_cancer	Breast.cancer
PGS004138	sbayesr.auto.GCST005838.Stroke	Stroke
PGS004139	sbayesr.auto.GCST006085.Prostate_cancer	Prostate.cancer
PGS004140	sbayesr.auto.GCST007140.HDL	HDL.cholesterol
PGS004141	sbayesr.auto.GCST007954.HbA1c	HbA1c
PGS004143	sbayesr.auto.GCST008059.eGFR	eGFR
PGS004145	sbayesr.auto.GCST008972.Urate	Urate
PGS004146	sbayesr.auto.GCST90012877.AD	Alzheimer.s.disease
PGS004147	sbayesr.auto.GCST90013445.T1D	Type.1.diabetes..T1D.
PGS004148	sbayesr.auto.GCST90013534.RA	Rheumatoid.arthritis
PGS004149	sbayesr.auto.GCST90018959.Height	Height
PGS004150	UKBB_EnsPGS.GCST002783.BMI	Body.mass.index..BMI.
PGS004151	UKBB_EnsPGS.GCST004131.IBD	Inflammatory.bowel.disease..IBD.
PGS004152	UKBB_EnsPGS.GCST004773.T2D	Type.2.diabetes..T2D.
PGS004153	UKBB_EnsPGS.GCST004988.Breast_cancer	Breast.cancer
PGS004154	UKBB_EnsPGS.GCST005838.Stroke	Stroke
PGS004155	UKBB_EnsPGS.GCST006085.Prostate_cancer	Prostate.cancer
PGS004156	UKBB_EnsPGS.GCST007140.HDL	HDL.cholesterol
PGS004157	UKBB_EnsPGS.GCST007954.HbA1c	HbA1c
PGS004159	UKBB_EnsPGS.GCST008059.eGFR	eGFR
PGS004161	UKBB_EnsPGS.GCST008972.Urate	Urate
PGS004162	UKBB_EnsPGS.GCST90013445.T1D	Type.1.diabetes..T1D.
PGS004163	UKBB_EnsPGS.GCST90013534.RA	Rheumatoid.arthritis
PGS004165	PRS21_LC	Lung.cancer
PGS004221	PRS8_carbohydrate	Carbohydrate.preference
PGS004222	GRS13_gout	Gout
PGS004223	PRS139_T2D	Type.2.diabetes
PGS004226	PRS50_T2DEur	Type.2.diabetes
PGS004227	ad_apoe_gw_pgs	Alzheimer.s.disease
PGS004228	ad_apoe_0.1_pgs	Alzheimer.s.disease
PGS004229	ad_noapoe_0.1_pgs	Alzheimer.s.disease
PGS004230	Impulsivity_combined	Impulsivity
PGS004231	PRS732_SBP	Systolic.blood.pressure
PGS004232	PRS732_DBP	Diastolic.blood.pressure
PGS004233	DBP_MVP	Diastolic.blood.pressure
PGS004234	HTN_PAN.UKBB	Hypertension
PGS004235	SBP_MVP	Systolic.blood.pressure
PGS004236	HTN_Unweighted_PRSsum	Hypertension
PGS004237	CAD_PRS_LDpred_UKB_Pub1	Coronary.Artery.Disease
PGS004240	PRS89_CRC	Colorectal.cancer
PGS004241	PRS12_bladder	Bladder.cancer
PGS004242	PRS306_breast	Breast.cancer
PGS004243	PRS67_colorectum	Colorectal.cancer
PGS004245	PRS12_kidney	Kidney.cancer
PGS004246	PRS43_lung	Lung.cancer
PGS004247	PRS65_melanoma	Melanoma
PGS004248	PRS20_nhl	Non.Hodgkin.s.lymphoma
PGS004249	PRS25_ovary	Ovarian.cancer
PGS004250	PRS19_pancreas	Pancreatic.cancer
PGS004251	PRS125_prostate	Prostate.cancer
PGS004252	PRS212_asthma	Asthma
PGS004253	uc_ldpred2	Ulcerative.colitis
PGS004254	cd_ldpred2	Crohn.s.disease
PGS004315	GRS.ALL	Psoriasis
PGS004316	GRS.HLA	Psoriasis
PGS004317	GRS.noHLA	Psoriasis
PGS004318	PRS29_dementia	Dementia
PGS004319	GRS103_BMI	Body.mass.index
PGS004321	PRS27_CAD	Coronary.heart.disease
PGS004322	GRS30_IS	Ischemic.stroke
PGS004324	PRS6314_PN	Prurigo.nodularis
PGS004325	GRS19_LC	Lung.cancer
PGS004326	PRS154_RA	Rheumatoid.arthritis
PGS004579	BRCA_PRSCS	Breast.cancer
PGS004580	CRC_PRSCS	Colorectal.cancer
PGS004581	PRCA_PRSCS	Prostate.cancer
PGS004588	PRS39_Eur	Alzheimer.s.disease
PGS004589	PRS80_trans	Alzheimer.s.disease
PGS004590	PRS363_rand_eff	Alzheimer.s.disease
PGS004592	PRS_KC	Keratinocyte.cancer
PGS004593	pe	Preeclampsia
PGS004595	PRS_CHD	Coronary.heart.disease
PGS004596	PRS64_CHD	Coronary.heart.disease
PGS004597	PRS32_IS	Ischemic.stroke
PGS004598	PRS12_HF	Heart.failure
PGS004601	PRS17_Pca	Prostate.cancer
PGS004602	PRS424_T2D	Type.2.diabetes..T2D.
PGS004603	SBP.meta.analysis	Systolic.blood.pressure
PGS004604	DBP.meta.analysis	Diastolic.blood.pressure
PGS004605	PP.meta.analysis	Pulse.pressure
PGS004912	PRS183	Colorectal.neoplasm
PGS004913	PRSALC	Alcohol.associated.liver.cirrhosis
PGS004914	HDL.C_PGS	HDL.cholesterol
PGS004915	LDL.C_PGS	LDL.cholesterol
PGS004916	Triglycerides_PGS	Triglycerides
PGS004917	wGRS	Systemic.lupus.erythematosus
PGS004918	PRS8_Synapse	Late.onset.Alzheimers.disease..based.on.SNPs.in.genes.involved.in.synaptic.function.
PGS004919	CAD_GRS_50	Coronary.artery.disease
PGS004920	GRS166_AF	Atrial.fibrillation
